# Prioritisation of oncology therapeutic targets using CRISPR-Cas9 screening

**DOI:** 10.1101/502005

**Authors:** Fiona M Behan, Francesco Iorio, Emanuel Gonçalves, Gabriele Picco, Charlotte M Beaver, Rita Santos, Yanhua Rao, Rizwan Ansari, Sarah Harper, David Adam Jackson, Rebecca McRae, Rachel Pooley, Piers Wilkinson, David Dow, Carolyn Buser-Doepner, Euan A. Stronach, Julio Saez-Rodriguez, Kosuke Yusa, Mathew J Garnett

**Affiliations:** Wellcome Sanger Institute, Wellcome Genome Campus, Cambridge CB10 1SA, UK; Open Targets, Wellcome Genome Campus, Cambridge CB10 1SA, UK; European Molecular Biology Laboratory – European Bioinformatics Institute, Wellcome Genome Campus, Cambridge CB10 1SD, UK; GSK, Target Sciences, Gunnels Wood Road, Stevenage, SG1 2NY, UK and Collegeville, Pennsylvania, 19426–0989, USA; Faculty of Medicine, Joint Research Centre for Computational Biomedicine, RWTH Aachen University, Aachen 52057, Germany; Heidelberg University, Heidelberg, Germany

**Keywords:** Cancer, CRISPR, synthetic-lethal, screen, Werner helicase, therapeutics, cell lines, targets

## Abstract

Functional genomics approaches can overcome current limitations that hamper oncology drug development such as lack of robust target identification and clinical efficacy. Here we performed genome-scale CRISPR-Cas9 screens in 204 human cancer cell lines from 12 cancer-types and developed a data-driven framework to prioritise cancer therapeutic candidates. We integrated gene cell fitness effects with genomic biomarkers and target tractability for drug development to systematically prioritise new oncology targets in defined tissues and genotypes. Furthermore, we took one of our most promising dependencies, Werner syndrome RecQ helicase, and verified it as a candidate target for tumours with microsatellite instability. Our analysis provides a comprehensive resource of cancer dependencies, a framework to prioritise oncology targets, and nominates specific new candidates. The principles described in this study can transform the initial stages of the drug development process contributing to a new, diverse and more effective portfolio of oncology targets.
