## Supplementary Tables for "Prioritisation of oncology therapeutic targets using CRISPR-Cas9 screening": Table S1 - CellLines_dataAv_screeDet_QCscores.xlsx

### Sheet: Table S1
	Table S1 - Cell Line inventory, annotation, screening details, quality control results
	Tissue and histology					Data Availability					CRISPR-Cas9 Screen Details					Low level Quality Control Assessment		High level Quality Control Assessment				In analysis Set
	Name	Cosmic Identifier	Tissue	Cancer Type	Microsatellite (MS) instability (I) Status = (S)table, (L)ow instability, (H)igh Instability	Whole Exome Sequencing Profiles	Copy Number Alteration Profiles	Transcriptional Profiles	Methylation Profiles	Drug Response Profiles	Transduction Efficiencty	Cas9 Activity	N of Replicates	Experiment Identifier	sgRNA library	Replicate Passing Low Lev QC	CellLine Passing LowLev QC	Hart Ess/nonEss. AUROC	Ribosomal proteins Glass's Δ	Hart Essential genes Glass's Δ	Hart Non Essential genes Glass's Δ
	A2058	906792	Skin	Melanoma	MSI-S	Y	Y	Y	Y	Y	63	95	3	A2058_c903R1, A2058_c903R2, A2058_c903R3	V1.0, V1.0, V1.0	TRUE, TRUE, TRUE	TRUE	0.921787	3.0494	2.06027	10.7395	TRUE
	A2780	906804	Ovary	Ovarian Carcinoma	MSI-L	Y	Y	Y	Y	Y	15	87.3	2	A2780_c905R1, A2780_c905R2	V1.1, V1.1	TRUE, TRUE	TRUE	0.925773	3.42331	2.61064	6.97112	TRUE
	A2780ADR	1287940	Ovary	Ovarian Carcinoma	MSI-L	N	N	N	N	N	21.5	77.3	3	A2780A_c905R1, A2780A_c905R2, A2780A_c905R3	V1.1, V1.1, V1.1	TRUE, TRUE, TRUE	TRUE	0.933561	3.20322	2.54315	11.8011	TRUE
	A2780cis	1295736	Ovary	Ovarian Carcinoma	MSI-L	N	N	N	N	N	16.8	77.9	3	A2780c_c905R1, A2780c_c905R2, A2780c_c905R3	V1.1, V1.1, V1.1	TRUE, TRUE, TRUE	TRUE	0.923092	2.95086	2.195	8.37497	TRUE
	A375	906793	Skin	Melanoma	MSI-S	Y	Y	Y	Y	Y	16.6	97.5	6	A375_C902R1_P1D14, A375_C902R2_P1D14, A375_C902R3_P1D14, A375_c902R4, A375_c902R5, A375_c902R6	V1.0, V1.0, V1.0, V1.0, V1.0, V1.0	TRUE, TRUE, TRUE, TRUE, TRUE, TRUE	TRUE	0.928977	3.70993	2.64764	9.60253	TRUE
	A549	905949	Lung	Lung Adenocarcinoma	MSI-S	Y	Y	Y	Y	Y	32.2	93.7	2	A549_c906R2, A549_c906R3	V1.1, V1.1	TRUE, TRUE	TRUE	0.923877	2.77375	2.62848	7.7542	TRUE
	AM-38	910933	Central Nervous System	Glioblastoma	MSI-S	Y	Y	Y	Y	Y	21.2	89.2	2	AM38_c907R1, AM38_c907R2	V1.1, V1.1	TRUE, TRUE	TRUE	0.905737	2.44788	2.1957	6.40297	TRUE
	AsPC-1	910702	Pancreas	Pancreatic Carcinoma	MSI-S	Y	Y	Y	Y	Y	29.1	90.3	3	AsPC1_c904R1, AsPC1_c904R2, AsPC1_c904R3	V1.0, V1.0, V1.0	TRUE, TRUE, TRUE	TRUE	0.913419	2.52795	1.73143	9.80757	TRUE
	AU565	910704	Breast	Breast Carcinoma	MSI-S	Y	Y	Y	Y	Y	23.8	80.3	3	AU565_c903R1, AU565_c903R2, AU565_c903R3	V1.0, V1.0, V1.0	TRUE, TRUE, TRUE	TRUE	0.91009	2.16375	2.19354	6.18242	TRUE
	BE2-M17	753616	Peripheral Nervous System	Neuroblastoma	MSI-L	Y	Y	Y	Y	Y	60.1	94.9	3	BE2M17_c906R1, BE2M17_c906R2, BE2M17_c906R3	V1.1, V1.1, V1.1	TRUE, TRUE, TRUE	TRUE	0.924377	3.20073	2.35476	8.90747	TRUE
	BxPC-3	906693	Pancreas	Pancreatic Carcinoma	MSI-S	Y	Y	Y	Y	Y	31.6	75	2	BxPC3_c904R1, BxPC3_c904R2	V1.0, V1.0	TRUE, TRUE	TRUE	0.920134	2.66097	2.06021	7.08305	TRUE
	C2BBe1	910700	Large Intestine	Colorectal Carcinoma	MSI-S	Y	Y	Y	Y	Y	46.2	91.4	3	C2BBe1_c903R1, C2BBe1_c903R2, C2BBe1_c903R3	V1.0, V1.0, V1.0	TRUE, TRUE, TRUE	TRUE	0.921677	2.89134	2.30864	9.09318	TRUE
	CAL-51	910927	Breast	Breast Carcinoma	MSI-L	Y	Y	Y	Y	Y	39.6	86.6	2	CAL51_c903R1, CAL51_c903R2	V1.0, V1.0	TRUE, TRUE	TRUE	0.927634	2.98241	2.60916	7.42609	TRUE
	Caov-4	949090	Ovary	Ovarian Carcinoma	MSI-S	Y	Y	Y	Y	Y	26.6	88.3	3	Caov4_c905R1, Caov4_c905R2, Caov4_c905R3	V1.1, V1.1, V1.1	TRUE, TRUE, TRUE	TRUE	0.9102	2.8415	1.95633	6.9438	TRUE
	CAPAN-1	753624	Pancreas	Pancreatic Carcinoma	MSI-S	Y	Y	Y	Y	Y	17.7	80.7	3	CAPAN1_c904R1, CAPAN1_c904R2, CAPAN1_c904R3	V1.0, V1.0, V1.0	TRUE, TRUE, TRUE	TRUE	0.911212	2.47997	2.02437	9.58017	TRUE
	CHP-212	906820	Peripheral Nervous System	Neuroblastoma	MSI-S	Y	Y	Y	Y	Y	37	85.6	2	CHP212_c906R2, CHP212_c906R3	V1.1, V1.1	TRUE, TRUE	TRUE	0.91114	2.94212	2.40657	7.51495	TRUE
	CL-11	1290769	Large Intestine	Colorectal Carcinoma	MSI-S	Y	Y	Y	Y	Y	23.2	80.2	3	CL11_c903R1, CL11_c903R2, CL11_c903R3	V1.0, V1.0, V1.0	TRUE, TRUE, TRUE	TRUE	0.915467	2.82381	2.17471	6.97486	TRUE
	COLO-205	905961	Large Intestine	Colorectal Carcinoma	MSI-S	Y	Y	Y	Y	Y	19.4	91.4	3	CO205_c903R1, CO205_c903R2, CO205_c903R3	V1.0, V1.0, V1.0	TRUE, TRUE, TRUE	TRUE	0.908327	2.6903	2.33417	7.87432	TRUE
	COLO-320-HSR	910569	Large Intestine	Colorectal Carcinoma	MSI-S	Y	Y	Y	Y	Y	20.9	92.3	3	CO320H_c903R1, CO320H_c903R2, CO320H_c903R3	V1.0, V1.0, V1.0	TRUE, TRUE, TRUE	TRUE	0.928575	2.85761	2.37875	8.22811	TRUE
	COLO-678	910689	Large Intestine	Colorectal Carcinoma	MSI-S	Y	Y	Y	Y	Y	22.4	92.7	3	CO678_c903R4, CO678_c903R5, CO678_c903R6	V1.0, V1.0, V1.0	TRUE, TRUE, TRUE	TRUE	0.852705	2.34569	1.74599	3.92715	TRUE
	COLO-824	906812	Breast	Breast Carcinoma	MSI-S	Y	Y	Y	Y	Y	38.5	81.4	3	CO824_c903R1, CO824_c903R2, CO824_c903R3	V1.0, V1.0, V1.0	TRUE, TRUE, TRUE	TRUE	0.912058	2.38691	2.01694	6.84694	TRUE
	COR-L23	687780	Lung	Non-Small Cell Lung Carcinoma	MSI-S	Y	Y	Y	Y	Y	19	94	3	L23_c906R1, L23_c906R2, L23_c906R3	V1.1, V1.1, V1.1	TRUE, TRUE, TRUE	TRUE	0.925981	3.02808	2.23976	9.43681	TRUE
	CW-2	910554	Large Intestine	Colorectal Carcinoma	MSI-H	Y	Y	Y	Y	Y	38.5	80.4	3	CW2_c903R1, CW2_c903R2, CW2_c903R3	V1.0, V1.0, V1.0	FALSE, FALSE, FALSE	FALSE	NA	NA	NA	NA	FALSE
	D-423MG	946372	Central Nervous System	Glioblastoma	MSI-S	Y	Y	Y	N	Y	22.9	92.1	1	D423MG_c907R2	V1.1	TRUE	TRUE	0.920366	2.29561	2.07223	10.2422	TRUE
	DAN-G	1290797	Pancreas	Pancreatic Carcinoma	MSI-S	Y	Y	Y	Y	Y	23.3	96.8	3	DANG_c904R1, DANG_c904R2, DANG_c904R3	V1.0, V1.0, V1.0	TRUE, TRUE, TRUE	TRUE	0.916566	2.57692	2.19061	11.9187	TRUE
	DIFI	1789883	Large Intestine	Colorectal Carcinoma	MSI-S	Y	Y	N	Y	Y	21.7	93.7	3	DIFI_C902R1_P1D14, DIFI_C902R2_P1D14, DIFI_C902R3_P1D14	V1.0, V1.0, V1.0	TRUE, TRUE, TRUE	TRUE	0.911914	2.28296	2.02042	7.98108	TRUE
	DK-MG	906839	Central Nervous System	Glioblastoma	MSI-L	Y	Y	Y	Y	Y	31.5	91	2	DKMG_c907R1, DKMG_c907R2	V1.1, V1.1	TRUE, TRUE	TRUE	0.909259	3.29903	1.62283	7.12851	TRUE
	DOV13	1479987	Ovary	Ovarian Carcinoma	MSI-S	Y	Y	Y	N	Y	27.3	87.9	3	DOV13_c905R1, DOV13_c905R2, DOV13_c905R3	V1.1, V1.1, V1.1	TRUE, TRUE, TRUE	TRUE	0.915432	3.18396	2.42088	9.16915	TRUE
	EBC-1	753554	Lung	Squamous Cell Lung Carcinoma	MSI-S	Y	Y	Y	Y	Y	54.9	93.3	3	EBC1_c906R1, EBC1_c906R2, EBC1_c906R3	V1.1, V1.1, V1.1	TRUE, TRUE, TRUE	TRUE	0.904797	2.50144	2.30113	4.26272	TRUE
	EFO-21	911905	Ovary	Ovarian Carcinoma	MSI-S	Y	Y	Y	Y	Y	39.7	84.5	3	EFO21_c905R1, EFO21_c905R2, EFO21_c905R3	V1.1, V1.1, V1.1	TRUE, TRUE, TRUE	TRUE	0.892799	2.45973	1.37627	4.47724	TRUE
	EFO-27	906852	Ovary	Ovarian Carcinoma	MSI-H	Y	Y	Y	Y	Y	44.3	93.5	3	EFO27_c905R1, EFO27_c905R2, EFO27_c905R3	V1.1, V1.1, V1.1	TRUE, TRUE, TRUE	TRUE	0.926971	3.06557	2.27157	8.96491	TRUE
	EGI-1	906853	Biliary Tract	Biliary Tract Carcinoma	MSI-S	Y	Y	Y	Y	Y	26.9	96.6	3	EGI1_c903R1, EGI1_c903R2, EGI1_c903R3	V1.0, V1.0, V1.0	TRUE, TRUE, TRUE	TRUE	0.910734	2.8418	2.32882	8.74175	TRUE
	EPLC-272H	753556	Lung	Other Lung Cancers	MSI-S	Y	Y	Y	Y	Y	46.2	92.3	3	EPLC27_c906R1, EPLC27_c906R2, EPLC27_c906R3	V1.1, V1.1, V1.1	TRUE, TRUE, TRUE	TRUE	0.907565	3.29593	2.30461	7.42216	TRUE
	ES-2	1240128	Ovary	Ovarian Carcinoma	MSI-S	Y	Y	Y	Y	Y	24.8	94.2	3	ES2_c905R1, ES2_c905R2, ES2_c905R3	V1.1, V1.1, V1.1	TRUE, TRUE, TRUE	TRUE	0.931817	2.78797	2.46198	12.8145	TRUE
	ES4	949156	Bone	Ewing's Sarcoma	MSI-S	Y	Y	Y	Y	Y	34.2	92.7	3	ES4_c907R1, ES4_c907R2, ES4_c907R3	V1.1, V1.1, V1.1	TRUE, TRUE, TRUE	TRUE	0.897812	2.79029	2.27462	5.90369	TRUE
	ES8	949155	Bone	Ewing's Sarcoma	MSI-S	Y	Y	Y	Y	Y	32	77.2	3	ES8_c903R1, ES8_c903R2, ES8_c903R3	V1.0, V1.0, V1.0	TRUE, TRUE, TRUE	TRUE	0.920654	2.4534	2.08582	7.56679	TRUE
	EVSA-T	906862	Breast	Breast Carcinoma	MSI-S	Y	Y	Y	Y	Y	26.3	88.6	3	EVSAT_c903R1, EVSAT_c903R2, EVSAT_c903R3	V1.0, V1.0, V1.0	TRUE, TRUE, TRUE	TRUE	0.93295	2.68134	2.40717	9.47333	TRUE
	EW-16	949165	Bone	Ewing's Sarcoma	MSI-S	Y	Y	Y	Y	Y	41.4	96.7	3	EW16_c907R1, EW16_c907R2, EW16_c907R3	V1.1, V1.1, V1.1	TRUE, TRUE, TRUE	TRUE	0.919584	2.7796	2.27339	9.79729	TRUE
	EW-7	949160	Bone	Ewing's Sarcoma	MSI-S	Y	Y	Y	Y	Y	30.1	90.1	3	EW7_c907R1, EW7_c907R2, EW7_c907R3	V1.1, V1.1, V1.1	TRUE, TRUE, TRUE	TRUE	0.923505	3.07192	2.45396	9.35868	TRUE
	GI-ME-N	906872	Peripheral Nervous System	Neuroblastoma	MSI-S	Y	Y	Y	Y	Y	25.8	93.3	3	GIMEN_c906R1, GIMEN_c906R2, GIMEN_c906R3	V1.1, V1.1, V1.1	FALSE, TRUE, TRUE	TRUE	0.920843	3.08607	2.51115	5.67126	TRUE
	GOTO	906875	Peripheral Nervous System	Neuroblastoma	MSI-S	Y	Y	Y	Y	Y	23.2	78.8	2	GOTO_c906R1, GOTO_c906R3	V1.1, V1.1	FALSE, FALSE	FALSE	NA	NA	NA	NA	FALSE
	GP5d	907291	Large Intestine	Colorectal Carcinoma	MSI-H	Y	Y	Y	Y	Y	19.2	83.5	3	GP5d_c903R1, GP5d_c903R2, GP5d_c903R3	V1.0, V1.0, V1.0	TRUE, TRUE, TRUE	TRUE	0.932556	2.80357	2.44586	9.83861	TRUE
	HARA	1240142	Lung	Squamous Cell Lung Carcinoma	MSI-S	Y	Y	Y	Y	Y	33.2	92.5	3	HARA_c906R1, HARA_c906R2, HARA_c906R3	V1.1, V1.1, V1.1	TRUE, TRUE, TRUE	TRUE	0.921897	2.77588	2.20221	11.7536	TRUE
	HCC-15	1240143	Lung	Squamous Cell Lung Carcinoma	MSI-L	Y	Y	Y	Y	Y	29.1	84.6	3	HCC15_c906R1, HCC15_c906R2, HCC15_c906R3	V1.1, V1.1, V1.1	TRUE, TRUE, TRUE	TRUE	0.853312	2.31948	2.0548	3.73716	TRUE
	HCC-78	1290908	Lung	Lung Adenocarcinoma	MSI-S	Y	Y	Y	Y	Y	18.1	81.1	1	HCC78_c906R3	V1.1	TRUE	TRUE	0.879813	2.05239	2.04936	4.68036	TRUE
	HCC1143	749710	Breast	Breast Carcinoma	MSI-S	Y	Y	Y	Y	Y	26.3	96	3	HCC114_c904R1, HCC114_c904R2, HCC114_c904R3	V1.0, V1.0, V1.0	TRUE, TRUE, TRUE	TRUE	0.899913	2.68389	1.69921	6.05241	TRUE
	HCC1187	749711	Breast	Breast Carcinoma	MSI-S	Y	Y	Y	Y	Y	33.9	94.8	3	HCC118_c903R1, HCC118_c903R2, HCC118_c903R3	V1.0, V1.0, V1.0	TRUE, TRUE, TRUE	TRUE	0.916221	2.48378	2.33001	7.45015	TRUE
	HCC1395	749712	Breast	Breast Carcinoma	MSI-S	Y	Y	Y	Y	Y	26.5	81.4	2	HCC139_c903R1, HCC139_c903R2	V1.0, V1.0	TRUE, TRUE	TRUE	0.922144	2.24126	1.80402	5.27603	TRUE
	HCC1937	749714	Breast	Breast Carcinoma	MSI-S	Y	Y	Y	Y	Y	39.9	90.2	3	HCC193_c903R1, HCC193_c903R2, HCC193_c903R3	V1.0, V1.0, V1.0	TRUE, TRUE, TRUE	TRUE	0.926315	2.21021	1.72194	7.18152	TRUE
	HCC1954	749709	Breast	Breast Carcinoma	MSI-S	Y	Y	Y	Y	Y	40.8	69	3	HCC195_c903R1, HCC195_c903R2, HCC195_c903R3	V1.0, V1.0, V1.0	TRUE, TRUE, TRUE	TRUE	0.907269	2.55261	2.14224	5.65349	TRUE
	HCC2998	905971	Large Intestine	Colorectal Carcinoma	MSI-S	Y	Y	Y	Y	Y	19.3	92.2	3	HCC299_c903R1, HCC299_c903R2, HCC299_c903R3	V1.0, V1.0, V1.0	TRUE, TRUE, TRUE	TRUE	0.913184	2.55569	2.03731	7.07623	TRUE
	HCC38	749717	Breast	Breast Carcinoma	MSI-S	Y	Y	Y	Y	Y	46.5	88	3	HCC38_c903R1, HCC38_c903R2, HCC38_c903R3	V1.0, V1.0, V1.0	TRUE, TRUE, TRUE	TRUE	0.915432	2.31658	1.98637	8.16826	TRUE
	HCC70	907048	Breast	Breast Carcinoma	MSI-S	Y	Y	Y	Y	Y	20	91.8	2	HCC70_c903R1, HCC70_c903R3	V1.0, V1.0	TRUE, TRUE	TRUE	0.903261	2.23384	2.07566	8.85317	TRUE
	HCT-116	905936	Large Intestine	Colorectal Carcinoma	MSI-H	Y	Y	Y	Y	Y	25.9	90.6	3	HCT116_C902R1_P1D14, HCT116_C902R2_P1D14, HCT116_C902R3_P1D14	V1.0, V1.0, V1.0	TRUE, TRUE, TRUE	TRUE	0.931525	3.14873	2.45342	10.6873	TRUE
	HCT-15	905937	Large Intestine	Colorectal Carcinoma	MSI-H	Y	Y	Y	Y	Y	23.7	90.6	6	HCT15_C902R1_P1D14, HCT15_C902R2_P1D14, HCT15_C902R3_P1D14, HCT15_c902R4, HCT15_c902R5, HCT15_c902R6	V1.0, V1.0, V1.0, V1.0, V1.0, V1.0	TRUE, TRUE, TRUE, TRUE, TRUE, TRUE	TRUE	0.9311	2.37469	2.13427	10.5198	TRUE
	Hey	1479988	Ovary	Ovarian Carcinoma	MSI-S	Y	Y	Y	N	Y	25.4	95.1	3	Hey_c905R1, Hey_c905R2, Hey_c905R3	V1.1, V1.1, V1.1	TRUE, TRUE, TRUE	TRUE	0.924438	3.07327	2.59308	10.8665	TRUE
	HOP-62	905972	Lung	Lung Adenocarcinoma	MSI-S	Y	Y	Y	N	Y	36.7	96.5	3	HOP62_c906R1, HOP62_c906R2, HOP62_c906R3	V1.1, V1.1, V1.1	TRUE, TRUE, TRUE	TRUE	0.92101	2.99571	2.3497	6.71165	TRUE
	HPAF-II	724869	Pancreas	Pancreatic Carcinoma	MSI-S	Y	Y	Y	Y	Y	28.9	82.9	2	HPAFII_c904R1, HPAFII_c904R2	V1.0, V1.0	TRUE, TRUE	TRUE	0.920225	2.50433	1.99491	7.54825	TRUE
	Hs-578-T	905957	Breast	Breast Carcinoma	MSI-S	Y	Y	Y	Y	Y	39.2	88.5	3	Hs578T_c904R1, Hs578T_c904R2, Hs578T_c904R3	V1.0, V1.0, V1.0	TRUE, TRUE, TRUE	TRUE	0.911648	2.5853	1.79764	7.85454	TRUE
	HT-29	905939	Large Intestine	Colorectal Carcinoma	MSI-S	Y	Y	Y	Y	Y	29.2	94.8	6	HT29_c904R1, HT29_c904R2, HT29_c904R3, HT29_c905R1, HT29_c905R2, HT29_c905R3	V1.0, V1.0, V1.0, V1.1, V1.1, V1.1	TRUE, TRUE, TRUE, TRUE, TRUE, TRUE	TRUE	0.936344	2.86854	2.2033	13.4181	TRUE
	HT55	907287	Large Intestine	Colorectal Carcinoma	MSI-S	Y	Y	Y	Y	Y	33.1	81.6	3	HT55_C902R1_P1D14, HT55_C902R2_P1D14, HT55_C902R3_P1D14	V1.0, V1.0, V1.0	TRUE, TRUE, TRUE	TRUE	0.914708	2.83908	2.35815	7.08544	TRUE
	HuP-T3	907285	Pancreas	Pancreatic Carcinoma	MSI-S	Y	Y	Y	Y	Y	25.2	75	3	HuPT3_c904R1, HuPT3_c904R2, HuPT3_c904R3	V1.0, V1.0, V1.0	TRUE, TRUE, TRUE	TRUE	0.924483	2.71601	2.20769	8.38346	TRUE
	HuP-T4	907286	Pancreas	Pancreatic Carcinoma	MSI-S	Y	Y	Y	Y	Y	20.1	85.3	3	HuPT4_c904R1, HuPT4_c904R2, HuPT4_c904R3	V1.0, V1.0, V1.0	TRUE, TRUE, TRUE	TRUE	0.917738	2.47251	2.22737	6.91212	TRUE
	IGROV-1	905968	Ovary	Ovarian Carcinoma	MSI-H	Y	Y	Y	Y	Y	21.2	84.6	3	IGROV1_c905R1, IGROV1_c905R2, IGROV1_c905R3	V1.1, V1.1, V1.1	TRUE, TRUE, TRUE	TRUE	0.913165	2.52352	2.22273	6.43548	TRUE
	IST-MEL1	907172	Skin	Melanoma	MSI-S	Y	Y	Y	Y	Y	49.2	83.8	3	ISTMEL1_c904R1, ISTMEL1_c904R2, ISTMEL1_c904R3	V1.0, V1.0, V1.0	TRUE, TRUE, TRUE	TRUE	0.92104	2.89587	1.85426	8.47334	TRUE
	JHOS-2	1479995	Ovary	Ovarian Carcinoma	MSI-S	Y	Y	Y	Y	Y	40.7	89.3	3	JHOS2_c905R1, JHOS2_c905R2, JHOS2_c905R3	V1.1, V1.1, V1.1	TRUE, TRUE, TRUE	TRUE	0.931946	2.85958	2.43187	8.79993	TRUE
	JHOS-4	1480359	Ovary	Ovarian Carcinoma	MSI-S	Y	Y	Y	Y	Y	46.7	86.4	3	JHOS4_c905R1, JHOS4_c905R2, JHOS4_c905R3	V1.1, V1.1, V1.1	TRUE, TRUE, TRUE	TRUE	0.915319	2.5915	1.9162	9.83799	TRUE
	JIMT-1	1298157	Breast	Breast Carcinoma	NA	Y	Y	Y	N	Y	22.7	92.6	3	JIMT1_c903R1, JIMT1_c903R2, JIMT1_c903R3	V1.0, V1.0, V1.0	TRUE, TRUE, TRUE	TRUE	0.909813	2.63886	1.85291	7.34145	TRUE
	KELLY	753618	Peripheral Nervous System	Neuroblastoma	MSI-S	Y	Y	Y	Y	Y	18.9	75.7	3	KELLY_c906R1, KELLY_c906R2, KELLY_c906R3	V1.1, V1.1, V1.1	FALSE, FALSE, FALSE	FALSE	NA	NA	NA	NA	FALSE
	KM12	905989	Large Intestine	Colorectal Carcinoma	MSI-H	Y	Y	Y	Y	Y	22.9	82.5	3	KM12_c903R1, KM12_c903R2, KM12_c903R3	V1.0, V1.0, V1.0	TRUE, TRUE, TRUE	TRUE	0.921128	2.93237	2.4423	9.17811	TRUE
	KNS-62	753569	Lung	Squamous Cell Lung Carcinoma	MSI-S	Y	Y	Y	Y	Y	23.4	87.9	3	KNS62_c906R4, KNS62_c906R5, KNS62_c906R6	V1.1, V1.1, V1.1	TRUE, TRUE, TRUE	TRUE	0.908349	2.84185	2.13736	11.0794	TRUE
	KP-1N	1298216	Pancreas	Pancreatic Carcinoma	MSI-S	Y	Y	Y	Y	Y	35.1	97	3	KP1N_c904R1, KP1N_c904R2, KP1N_c904R3	V1.0, V1.0, V1.0	TRUE, TRUE, TRUE	TRUE	0.926042	2.93927	2.14413	11.1353	TRUE
	KP-2	1298218	Pancreas	Pancreatic Carcinoma	NA	Y	N	Y	N	Y	19.3	87.2	3	KP2_c904R1, KP2_c904R2, KP2_c904R3	V1.0, V1.0, V1.0	FALSE, FALSE, FALSE	FALSE	NA	NA	NA	NA	FALSE
	KP-3	1298219	Pancreas	Pancreatic Carcinoma	MSI-S	Y	Y	Y	Y	Y	24	77.1	3	KP3_c904R1, KP3_c904R2, KP3_c904R3	V1.0, V1.0, V1.0	TRUE, TRUE, TRUE	TRUE	0.937038	3.03631	2.16191	8.33299	TRUE
	KP-4	753572	Pancreas	Pancreatic Carcinoma	MSI-S	Y	Y	Y	Y	Y	21.9	87.2	3	KP4_c904R1, KP4_c904R2, KP4_c904R3	V1.0, V1.0, V1.0	TRUE, TRUE, TRUE	TRUE	0.930524	2.80333	2.37175	11.4851	TRUE
	KP-N-YN	907314	Peripheral Nervous System	Neuroblastoma	MSI-S	Y	Y	Y	Y	Y	24.6	88.2	3	KPNYN_c906R1, KPNYN_c906R2, KPNYN_c906R3	V1.1, V1.1, V1.1	TRUE, TRUE, TRUE	TRUE	0.904167	3.54822	2.34636	7.42801	TRUE
	KP-N-YS	946363	Peripheral Nervous System	Neuroblastoma	MSI-S	Y	Y	N	Y	Y	19.3	91.1	3	KPNYS_c906R1, KPNYS_c906R2, KPNYS_c906R3	V1.1, V1.1, V1.1	TRUE, TRUE, TRUE	TRUE	0.930797	3.19885	2.50585	6.92135	TRUE
	KURAMOCHI	909975	Ovary	Ovarian Carcinoma	MSI-S	Y	Y	Y	Y	Y	63	79.2	3	KURAMO_c905R1, KURAMO_c905R2, KURAMO_c905R3	V1.1, V1.1, V1.1	TRUE, TRUE, TRUE	TRUE	0.923357	2.93188	2.11833	7.54911	TRUE
	LC-1-sq	1298223	Lung	Squamous Cell Lung Carcinoma	MSI-S	Y	Y	Y	Y	Y	25.3	84	3	LC1sq_c906R1, LC1sq_c906R2, LC1sq_c906R3	V1.1, V1.1, V1.1	TRUE, TRUE, TRUE	TRUE	0.924703	2.54425	2.06108	9.49615	TRUE
	LCLC-97TM1	946361	Lung	Non-Small Cell Lung Carcinoma	MSI-S	Y	Y	Y	Y	Y	31.4	89.8	3	LCLC97_c906R1, LCLC97_c906R2, LCLC97_c906R3	V1.1, V1.1, V1.1	TRUE, TRUE, TRUE	TRUE	0.91001	2.46621	2.24696	4.76347	TRUE
	LK-2	687787	Lung	Squamous Cell Lung Carcinoma	MSI-S	Y	Y	Y	Y	Y	29.6	89.7	3	LK2_c906R1, LK2_c906R2, LK2_c906R3	V1.1, V1.1, V1.1	TRUE, TRUE, TRUE	TRUE	0.923634	3.10979	2.56482	8.76605	TRUE
	LN-229	1240169	Central Nervous System	Glioblastoma	MSI-S	Y	Y	Y	Y	Y	59.4	97.7	2	LN229_c907R1, LN229_c907R2	V1.1, V1.1	TRUE, TRUE	TRUE	0.924203	3.18369	2.43031	12.983	TRUE
	LOU-NH91	1298226	Lung	Squamous Cell Lung Carcinoma	MSI-S	Y	Y	Y	Y	Y	28.1	90	3	LOUNH9_c906R1, LOUNH9_c906R2, LOUNH9_c906R3	V1.1, V1.1, V1.1	TRUE, TRUE, TRUE	TRUE	0.914363	3.02106	2.30381	10.7215	TRUE
	LoVo	907790	Large Intestine	Colorectal Carcinoma	MSI-H	Y	Y	Y	Y	Y	21.4	79.8	3	Lovo_c903R4, Lovo_c903R5, Lovo_c903R6	V1.0, V1.0, V1.0	TRUE, TRUE, TRUE	TRUE	0.924707	2.72788	2.4687	7.68477	TRUE
	LS-1034	917486	Large Intestine	Colorectal Carcinoma	MSI-S	Y	Y	Y	Y	Y	17.2	93.9	3	LS1034_c903R1, LS1034_c903R2, LS1034_c903R3	V1.0, V1.0, V1.0	TRUE, TRUE, TRUE	TRUE	0.906014	2.50875	2.10077	6.935	TRUE
	LS-123	907792	Large Intestine	Colorectal Carcinoma	MSI-S	Y	Y	Y	Y	Y	27.4	97.2	3	LS123_c903R1, LS123_c903R2, LS123_c903R3	V1.0, V1.0, V1.0	TRUE, TRUE, TRUE	TRUE	0.855322	2.33279	1.76683	3.26826	TRUE
	LS-180	998189	Large Intestine	Colorectal Carcinoma	MSI-H	Y	Y	Y	Y	Y	23.8	89.8	3	LS180_C902R1_P1D14, LS180_C902R2_P1D14, LS180_C902R3_P1D14	V1.0, V1.0, V1.0	TRUE, TRUE, TRUE	TRUE	0.923043	3.43734	2.5338	7.36523	TRUE
	LS-411N	907794	Large Intestine	Colorectal Carcinoma	MSI-H	Y	Y	Y	Y	Y	32.3	92	3	LS411N_c903R1, LS411N_c903R2, LS411N_c903R3	V1.0, V1.0, V1.0	TRUE, TRUE, TRUE	TRUE	0.907955	2.39335	2.12298	7.57432	TRUE
	LS-513	907795	Large Intestine	Colorectal Carcinoma	MSI-S	Y	Y	Y	Y	Y	21.4	88	3	LS513_c903R1, LS513_c903R2, LS513_c903R3	V1.0, V1.0, V1.0	TRUE, TRUE, TRUE	TRUE	0.918773	2.86476	2.55819	7.23621	TRUE
	LU-65	724863	Lung	Non-Small Cell Lung Carcinoma	MSI-S	Y	Y	Y	Y	Y	15.3	89.6	3	LU65_c906R4, LU65_c906R5, LU65_c906R6	V1.1, V1.1, V1.1	TRUE, TRUE, TRUE	TRUE	0.901919	2.40603	1.79284	6.53871	TRUE
	LU-99A	907796	Lung	Non-Small Cell Lung Carcinoma	MSI-L	Y	Y	Y	Y	Y	31.3	92.8	3	LU99A_c906R4, LU99A_c906R5, LU99A_c906R6	V1.1, V1.1, V1.1	TRUE, TRUE, TRUE	TRUE	0.935047	3.37192	2.57028	11.464	TRUE
	LXF-289	753592	Lung	Lung Adenocarcinoma	MSI-S	Y	Y	Y	Y	Y	39.2	96	3	LXF289_c906R1, LXF289_c906R2, LXF289_c906R3	V1.1, V1.1, V1.1	TRUE, TRUE, TRUE	TRUE	0.92429	2.9142	2.47216	11.1192	TRUE
	M14	905975	Skin	Melanoma	MSI-S	Y	Y	Y	Y	Y	0	91.6	3	M14_c902R2, M14_C902R2_P1D14, M14_c902R3	V1.0, V1.0, V1.0	TRUE, FALSE, TRUE	TRUE	0.913556	2.27078	2.26609	5.96599	TRUE
	MC-IXC	908118	Bone	Ewing's Sarcoma	MSI-L	Y	Y	N	Y	Y	16.5	91.8	3	MCIXC_c906R1, MCIXC_c906R2, MCIXC_c906R3	V1.1, V1.1, V1.1	TRUE, TRUE, TRUE	TRUE	0.925985	2.54489	2.1625	7.4773	TRUE
	MCAS	1240171	Ovary	Ovarian Carcinoma	NA	N	N	N	N	N	42	90	3	MCAS_c905R1, MCAS_c905R2, MCAS_c905R3	V1.1, V1.1, V1.1	TRUE, TRUE, TRUE	TRUE	0.900061	2.47881	1.87669	4.26111	TRUE
	MCF7	905946	Breast	Breast Carcinoma	MSI-S	Y	Y	Y	Y	Y	27	90.1	3	MCF7_c903R1, MCF7_c903R2, MCF7_c903R3	V1.0, V1.0, V1.0	TRUE, TRUE, TRUE	TRUE	0.919289	2.21154	2.41228	5.10306	TRUE
	MDA-MB-231	905960	Breast	Breast Carcinoma	MSI-S	Y	Y	Y	Y	Y	28.3	95.7	3	MDAMB2_c903R1, MDAMB2_c903R2, MDAMB2_c903R3	V1.0, V1.0, V1.0	FALSE, TRUE, TRUE	TRUE	0.911682	2.58273	2.41521	7.86593	TRUE
	MDA-MB-361	908121	Breast	Breast Carcinoma	MSI-S	Y	Y	Y	Y	Y	58.4	97.6	3	MB361_c904R1, MB361_c904R2, MB361_c904R3	V1.0, V1.0, V1.0	TRUE, TRUE, TRUE	TRUE	0.915569	2.22701	1.66336	9.71411	TRUE
	MDA-MB-415	924240	Breast	Breast Carcinoma	MSI-S	Y	Y	Y	Y	Y	35.5	80.5	3	MB415_c903R1, MB415_c903R2, MB415_c903R3	V1.0, V1.0, V1.0	TRUE, TRUE, TRUE	TRUE	0.912589	2.19673	1.98296	7.4375	TRUE
	MDA-MB-436	1240172	Breast	Breast Carcinoma	MSI-L	Y	Y	Y	Y	Y	31.7	86	3	MB436_c903R1, MB436_c903R2, MB436_c903R3	V1.0, V1.0, V1.0	TRUE, TRUE, TRUE	TRUE	0.917366	2.32791	2.05305	8.42591	TRUE
	MDA-MB-453	908122	Breast	Breast Carcinoma	MSI-S	Y	Y	Y	Y	Y	23.1	89.3	3	MB453_c903R1, MB453_c903R2, MB453_c903R3	V1.0, V1.0, V1.0	TRUE, TRUE, TRUE	TRUE	0.886543	2.00949	1.88159	5.80545	TRUE
	MDA-MB-468	908123	Breast	Breast Carcinoma	MSI-S	Y	Y	Y	Y	Y	38.2	94.8	1	MB468_c903R1	V1.0	TRUE	TRUE	0.920676	2.3414	1.92938	7.08916	TRUE
	MDST8	1240173	Large Intestine	Colorectal Carcinoma	MSI-S	Y	Y	Y	Y	Y	20.2	92.1	1	MDST8_c903R3	V1.0	TRUE	TRUE	0.898055	2.4499	2.27522	6.2071	TRUE
	MFM-223	910948	Breast	Breast Carcinoma	MSI-S	Y	Y	Y	Y	Y	29.6	82.5	3	MFM223_c903R1, MFM223_c903R2, MFM223_c903R3	V1.0, V1.0, V1.0	TRUE, TRUE, TRUE	TRUE	0.937011	2.56166	2.19881	5.8303	TRUE
	MHH-ES-1	908134	Bone	Ewing's Sarcoma	MSI-S	Y	Y	N	Y	Y	46.7	92.5	3	MHHES1_c907R1, MHHES1_c907R2, MHHES1_c907R3	V1.1, V1.1, V1.1	TRUE, TRUE, TRUE	TRUE	0.932628	2.79529	2.44814	10.2104	TRUE
	MIA-PaCa-2	724870	Pancreas	Pancreatic Carcinoma	MSI-S	Y	Y	Y	Y	Y	33.1	95.5	3	MIAPac_c904R1, MIAPac_c904R2, MIAPac_c904R3	V1.0, V1.0, V1.0	TRUE, TRUE, TRUE	TRUE	0.931058	2.65237	2.30717	11.6762	TRUE
	NB(TU)1-10	1240181	Peripheral Nervous System	Neuroblastoma	MSI-S	Y	Y	Y	Y	Y	33.6	85.7	2	NBTU_c906R4, NBTU_c906R6	V1.1, V1.1	FALSE, FALSE	FALSE	NA	NA	NA	NA	FALSE
	NB10	949171	Peripheral Nervous System	Neuroblastoma	MSI-S	Y	Y	Y	Y	Y	56.1	93.5	2	NB10_c906R2, NB10_c906R3	V1.1, V1.1	TRUE, TRUE	TRUE	0.915262	2.95076	2.5075	5.28576	TRUE
	NB13	949177	Peripheral Nervous System	Neuroblastoma	MSI-S	Y	Y	Y	Y	Y	23.9	86.8	3	NB13_c906R1, NB13_c906R2, NB13_c906R3	V1.1, V1.1, V1.1	TRUE, TRUE, TRUE	TRUE	0.905801	2.40408	2.13975	5.18346	TRUE
	NB17	949175	Peripheral Nervous System	Neuroblastoma	MSI-S	Y	Y	Y	Y	Y	45.7	91.4	3	NB17_c906R1, NB17_c906R2, NB17_c906R3	V1.1, V1.1, V1.1	TRUE, TRUE, TRUE	TRUE	0.91271	3.19206	2.49776	7.11364	TRUE
	NB5	949176	Peripheral Nervous System	Neuroblastoma	MSI-S	Y	Y	Y	Y	Y	19.2	81.3	2	NB5_c906R2, NB5_c906R3	V1.1, V1.1	TRUE, TRUE	TRUE	0.924059	3.18028	2.35821	7.7638	TRUE
	NB6	949173	Peripheral Nervous System	Neuroblastoma	MSI-S	Y	Y	Y	Y	Y	17.7	93.9	3	NB6_c906R1, NB6_c906R2, NB6_c906R3	V1.1, V1.1, V1.1	TRUE, TRUE, TRUE	TRUE	0.922762	2.6246	2.37941	6.78712	TRUE
	NB69	908440	Peripheral Nervous System	Neuroblastoma	MSI-S	Y	Y	Y	Y	Y	29.8	92.4	3	NB69_c906R1, NB69_c906R2, NB69_c906R3	V1.1, V1.1, V1.1	TRUE, TRUE, TRUE	TRUE	0.922462	2.98829	2.48737	6.77175	TRUE
	NB7	949174	Peripheral Nervous System	Neuroblastoma	MSI-S	Y	Y	Y	Y	Y	16.7	95.4	3	NB7_c906R1, NB7_c906R2, NB7_c906R3	V1.1, V1.1, V1.1	TRUE, TRUE, TRUE	TRUE	0.930804	2.79875	2.35668	11.8757	TRUE
	NCI-H1155	908467	Lung	Non-Small Cell Lung Carcinoma	MSI-S	Y	Y	Y	Y	Y	16.9	87.8	3	H1155_c906R1, H1155_c906R2, H1155_c906R3	V1.1, V1.1, V1.1	TRUE, TRUE, TRUE	TRUE	0.933675	3.45364	2.27151	11.4855	TRUE
	NCI-H1299	724831	Lung	Non-Small Cell Lung Carcinoma	MSI-S	Y	Y	Y	Y	Y	21.8	96.8	3	H1299_c906R1, H1299_c906R2, H1299_c906R3	V1.1, V1.1, V1.1	TRUE, TRUE, TRUE	TRUE	0.920271	2.9508	2.36508	11.6671	TRUE
	NCI-H1355	724866	Lung	Lung Adenocarcinoma	MSI-S	Y	Y	Y	Y	Y	23	89.4	1	H1355_c906R1	V1.1	TRUE	TRUE	0.91883	2.46589	2.04388	8.04378	TRUE
	NCI-H1568	1298348	Lung	Lung Adenocarcinoma	MSI-S	Y	Y	Y	Y	Y	39.3	89.4	3	H1568_c906R1, H1568_c906R2, H1568_c906R3	V1.1, V1.1, V1.1	TRUE, TRUE, TRUE	TRUE	0.903705	2.61493	1.9724	8.26508	TRUE
	NCI-H1650	687800	Lung	Squamous Cell Lung Carcinoma	MSI-S	Y	Y	Y	Y	Y	34.7	90.5	3	H1650_c906R1, H1650_c906R2, H1650_c906R3	V1.1, V1.1, V1.1	TRUE, TRUE, TRUE	TRUE	0.920328	3.08299	2.35968	7.35669	TRUE
	NCI-H1755	908475	Lung	Lung Adenocarcinoma	MSI-S	Y	Y	Y	Y	Y	34.7	94.9	3	H1755_c906R1, H1755_c906R2, H1755_c906R3	V1.1, V1.1, V1.1	TRUE, TRUE, TRUE	TRUE	0.919103	2.9076	2.36667	14.8245	TRUE
	NCI-H1869	1240183	Lung	Non-Small Cell Lung Carcinoma	MSI-S	Y	Y	Y	Y	Y	31.4	85.9	3	H1869_c906R1, H1869_c906R2, H1869_c906R3	V1.1, V1.1, V1.1	TRUE, TRUE, TRUE	TRUE	0.917552	2.83703	2.12255	10.7338	TRUE
	NCI-H1915	1240184	Lung	Non-Small Cell Lung Carcinoma	MSI-S	Y	Y	Y	Y	Y	21.4	95.5	3	H1915_c906R1, H1915_c906R2, H1915_c906R3	V1.1, V1.1, V1.1	TRUE, TRUE, TRUE	TRUE	0.887104	3.06316	1.86339	6.25219	TRUE
	NCI-H1944	1240185	Lung	Lung Adenocarcinoma	MSI-S	Y	Y	Y	Y	Y	30.8	85.2	3	H1944_c906R1, H1944_c906R2, H1944_c906R3	V1.1, V1.1, V1.1	TRUE, TRUE, TRUE	TRUE	0.931066	2.83317	2.56956	7.55652	TRUE
	NCI-H1975	924244	Lung	Lung Adenocarcinoma	MSI-S	Y	Y	Y	Y	Y	27.2	83.5	3	H1975_c906R4, H1975_c906R5, H1975_c906R6	V1.1, V1.1, V1.1	TRUE, TRUE, TRUE	TRUE	0.92195	2.64677	2.19884	10.8032	TRUE
	NCI-H1993	908476	Lung	Lung Adenocarcinoma	MSI-S	Y	Y	Y	Y	Y	31.4	83.2	3	H1993_c906R1, H1993_c906R2, H1993_c906R3	V1.1, V1.1, V1.1	TRUE, TRUE, TRUE	TRUE	0.912854	2.60278	1.95428	9.03055	TRUE
	NCI-H2023	1240187	Lung	Non-Small Cell Lung Carcinoma	MSI-S	Y	Y	Y	Y	Y	23.7	91.7	3	H2023_c906R1, H2023_c906R2, H2023_c906R3	V1.1, V1.1, V1.1	TRUE, TRUE, TRUE	TRUE	0.916915	3.1243	2.39969	11.4465	TRUE
	NCI-H2087	724834	Lung	Lung Adenocarcinoma	MSI-S	Y	Y	Y	Y	Y	37.8	91.5	3	H2087_c906R1, H2087_c906R2, H2087_c906R3	V1.1, V1.1, V1.1	TRUE, TRUE, TRUE	TRUE	0.920445	2.80392	2.25869	7.9852	TRUE
	NCI-H2170	687815	Lung	Squamous Cell Lung Carcinoma	MSI-S	Y	Y	Y	Y	Y	27	89	3	H2170_c906R1, H2170_c906R2, H2170_c906R3	V1.1, V1.1, V1.1	TRUE, TRUE, TRUE	TRUE	0.914303	2.61275	2.26291	9.34685	TRUE
	NCI-H226	905941	Lung	Mesothelioma	MSI-S	Y	Y	Y	Y	Y	33.1	82	3	H226_c90R1, H226_c90R2, H226_c90R3	V1.1, V1.1, V1.1	TRUE, TRUE, TRUE	TRUE	0.905054	2.52739	2.13244	6.34094	TRUE
	NCI-H23	905942	Lung	Lung Adenocarcinoma	MSI-S	Y	Y	Y	Y	Y	27.5	91.5	3	H23_c906R1, H23_c906R2, H23_c906R3	V1.1, V1.1, V1.1	TRUE, TRUE, TRUE	TRUE	0.93981	2.84923	2.55294	7.44769	TRUE
	NCI-H2405	687821	Lung	Lung Adenocarcinoma	MSI-S	Y	Y	Y	Y	Y	20.1	95	3	H2405_c906R1, H2405_c906R2, H2405_c906R3	V1.1, V1.1, V1.1	TRUE, FALSE, TRUE	TRUE	0.909525	2.7034	2.10213	4.53672	TRUE
	NCI-H3122	1240190	Lung	Lung Adenocarcinoma	MSI-S	Y	Y	Y	Y	Y	19.5	94.8	3	H3122_c906R1, H3122_c906R2, H3122_c906R3	V1.1, V1.1, V1.1	TRUE, TRUE, TRUE	TRUE	0.907098	2.41468	2.07172	5.7297	TRUE
	NCI-H322M	905967	Lung	Lung Adenocarcinoma	MSI-S	Y	Y	Y	Y	Y	42.1	78.7	3	H322M_c906R1, H322M_c906R2, H322M_c906R3	V1.1, V1.1, V1.1	TRUE, TRUE, TRUE	TRUE	0.910678	2.40244	2.26818	5.1896	TRUE
	NCI-H358	908465	Lung	Lung Adenocarcinoma	MSI-S	Y	Y	Y	Y	Y	20.2	90.7	3	H358_c906R1, H358_c906R2, H358_c906R3	V1.1, V1.1, V1.1	TRUE, TRUE, TRUE	TRUE	0.905843	2.85454	2.11245	7.55163	TRUE
	NCI-H520	908443	Lung	Squamous Cell Lung Carcinoma	MSI-S	Y	Y	Y	Y	Y	47	91.5	3	H520_c906R1, H520_c906R2, H520_c906R3	V1.1, V1.1, V1.1	TRUE, TRUE, TRUE	TRUE	0.927028	2.96351	2.23327	8.84743	TRUE
	NCI-H630	908482	Large Intestine	Colorectal Carcinoma	MSI-H	Y	Y	Y	Y	Y	17.5333	93.5	5	H630_C902R1_P1D14, H630_C902R2_P1D14, H630_c902R4, H630_c902R5, H630_c902R6	V1.0, V1.0, V1.0, V1.0, V1.0	TRUE, TRUE, TRUE, TRUE, TRUE	TRUE	0.931001	2.68629	2.30131	10.214	TRUE
	NCI-H650	722066	Lung	Lung Adenocarcinoma	MSI-S	Y	Y	Y	Y	Y	27	81.9	2	H650_c906R1, H650_c906R2	V1.1, V1.1	TRUE, TRUE	TRUE	0.900937	2.54505	1.9543	6.05327	TRUE
	NCI-H716	908458	Large Intestine	Colorectal Carcinoma	MSI-S	Y	Y	Y	Y	Y	23.4	91.9	3	H716_c903R1, H716_c903R2, H716_c903R3	V1.0, V1.0, V1.0	FALSE, FALSE, FALSE	FALSE	NA	NA	NA	NA	FALSE
	NH-12	908447	Peripheral Nervous System	Neuroblastoma	MSI-S	Y	Y	Y	Y	Y	28.2	83.7	3	NH12_c906R1, NH12_c906R2, NH12_c906R3	V1.1, V1.1, V1.1	TRUE, TRUE, TRUE	TRUE	0.90833	2.95565	2.61366	8.40536	TRUE
	OAW-42	910548	Ovary	Ovarian Carcinoma	MSI-S	Y	Y	Y	Y	Y	58.1	82	3	OAW42_c905R1, OAW42_c905R2, OAW42_c905R3	V1.1, V1.1, V1.1	TRUE, TRUE, TRUE	TRUE	0.898119	2.28025	2.20997	3.60529	TRUE
	OC-314	909257	Ovary	Ovarian Carcinoma	MSI-H	Y	Y	Y	Y	Y	22	89.8	3	OC314_c905R1, OC314_c905R2, OC314_c905R3	V1.1, V1.1, V1.1	TRUE, TRUE, TRUE	TRUE	0.926353	2.9807	2.42835	6.73871	TRUE
	OCI-AML2	910947	Haematopoietic and Lymphoid Tissue	Acute Myeloid Leukemia	MSI-S	Y	Y	Y	Y	Y	20	79.9	3	AML2_c905R1, AML2_c905R2, AML2_c905R3	V1.1, V1.1, V1.1	TRUE, TRUE, TRUE	TRUE	0.924195	3.16965	2.56367	9.44895	TRUE
	OCI-AML3	1290455	Haematopoietic and Lymphoid Tissue	Acute Myeloid Leukemia	MSI-S	Y	Y	Y	Y	Y	16	75.4	3	AML3_c905R1, AML3_c905R2, AML3_c905R3	V1.1, V1.1, V1.1	TRUE, TRUE, TRUE	TRUE	0.925109	2.87352	2.55261	7.84777	TRUE
	OCUB-M	909256	Breast	Breast Carcinoma	MSI-L	Y	Y	Y	Y	Y	46.8	92.4	3	OCUBM_c903R1, OCUBM_c903R2, OCUBM_c903R3	V1.0, V1.0, V1.0	TRUE, TRUE, TRUE	TRUE	0.917579	2.35355	2.00532	5.76103	TRUE
	OV-56	1480362	Ovary	Ovarian Carcinoma	MSI-S	Y	Y	Y	Y	Y	74.1	87.3	2	OV56_c905R1, OV56_c905R2	V1.1, V1.1	TRUE, TRUE	TRUE	0.89584	1.99248	1.46601	4.0945	TRUE
	OV-90	1240197	Ovary	Ovarian Carcinoma	MSI-S	Y	Y	Y	Y	Y	38.4	91.8	3	OV90_c905R1, OV90_c905R2, OV90_c905R3	V1.1, V1.1, V1.1	TRUE, TRUE, TRUE	TRUE	0.922148	3.00385	2.14944	10.2815	TRUE
	OVCA420	1480364	Ovary	Ovarian Carcinoma	MSI-S	Y	Y	Y	Y	Y	32.1	93.3	3	OV420_c905R1, OV420_c905R2, OV420_c905R3	V1.1, V1.1, V1.1	TRUE, TRUE, TRUE	TRUE	0.919383	2.33645	1.97763	10.6213	TRUE
	OVCAR-3	905933	Ovary	Ovarian Carcinoma	MSI-S	Y	Y	Y	Y	Y	31.7	81.6	2	OVR3_c905R1, OVR3_c905R2	V1.1, V1.1	TRUE, TRUE	TRUE	0.922417	2.49303	1.98721	8.41432	TRUE
	OVCAR-4	905990	Ovary	Ovarian Carcinoma	MSI-S	Y	Y	Y	Y	Y	34.6	80.2	3	OVR4_c905R1, OVR4_c905R2, OVR4_c905R3	V1.1, V1.1, V1.1	TRUE, TRUE, FALSE	TRUE	0.884848	1.93218	1.621	3.38307	TRUE
	OVCAR-5	905969	Ovary	Ovarian Carcinoma	MSI-S	Y	Y	Y	Y	Y	40.3	93.9	3	OVR5_c905R1, OVR5_c905R2, OVR5_c905R3	V1.1, V1.1, V1.1	TRUE, TRUE, TRUE	TRUE	0.931134	3.17278	2.33037	13.4719	TRUE
	OVCAR-8	905991	Ovary	Ovarian Carcinoma	MSI-S	Y	Y	Y	Y	Y	52.4	96.3	3	OVR8_c905R1, OVR8_c905R2, OVR8_c905R3	V1.1, V1.1, V1.1	TRUE, TRUE, TRUE	TRUE	0.930721	3.22403	2.34607	12.9809	TRUE
	OVISE	1240198	Ovary	Ovarian Carcinoma	MSI-S	Y	Y	Y	Y	Y	22.2	79.9	2	OVISE_c905R2, OVISE_c905R3	V1.1, V1.1	TRUE, TRUE	TRUE	0.932435	3.00756	2.43936	9.16454	TRUE
	OVK-18	1480371	Ovary	Ovarian Carcinoma	MSI-H	Y	Y	Y	Y	Y	28.5	84.4	3	OVK18_c905R1, OVK18_c905R2, OVK18_c905R3	V1.1, V1.1, V1.1	TRUE, TRUE, TRUE	TRUE	0.927619	2.87334	2.6315	7.63858	TRUE
	OVMIU	1240200	Ovary	Ovarian Carcinoma	MSI-S	Y	Y	Y	Y	Y	37.3	76.1	3	OVMIU_c905R1, OVMIU_c905R2, OVMIU_c905R3	V1.1, V1.1, V1.1	TRUE, TRUE, FALSE	TRUE	0.909184	2.72026	2.38005	3.82045	TRUE
	PA-TU-8902	1298526	Pancreas	Pancreatic Carcinoma	MSI-S	Y	Y	Y	Y	Y	39.2	90.4	3	P8902_c904R1, P8902_c904R2, P8902_c904R3	V1.0, V1.0, V1.0	TRUE, TRUE, TRUE	TRUE	0.908164	2.78512	2.40603	7.46939	TRUE
	PA-TU-8988T	1240201	Pancreas	Pancreatic Carcinoma	MSI-S	Y	Y	Y	Y	Y	20.1	96.8	3	P8988T_c904R1, P8988T_c904R2, P8988T_c904R3	V1.0, V1.0, V1.0	TRUE, TRUE, TRUE	TRUE	0.913161	2.74219	2.22252	11.2901	TRUE
	PANC-02-03	1298475	Pancreas	Pancreatic Carcinoma	MSI-S	Y	Y	Y	Y	Y	44.2	84	2	P0203_c904R2, P0203_c904R3	V1.0, V1.0	TRUE, TRUE	TRUE	0.920601	2.54371	1.88917	5.69192	TRUE
	PANC-03-27	925346	Pancreas	Pancreatic Carcinoma	MSI-S	Y	Y	Y	Y	Y	21.2	94	3	P0327_c904R1, P0327_c904R2, P0327_c904R3	V1.0, V1.0, V1.0	TRUE, TRUE, TRUE	TRUE	0.910837	2.94421	2.12891	7.23898	TRUE
	PANC-04-03	1298476	Pancreas	Pancreatic Carcinoma	MSI-S	Y	Y	Y	Y	Y	40.5	92.8	3	P0403_c904R1, P0403_c904R2, P0403_c904R3	V1.0, V1.0, V1.0	TRUE, TRUE, TRUE	TRUE	0.927763	2.74167	2.20399	10.5544	TRUE
	PANC-08-13	925347	Pancreas	Pancreatic Carcinoma	MSI-L	Y	Y	Y	Y	Y	32	86.6	3	P0813_c904R1, P0813_c904R2, P0813_c904R3	V1.0, V1.0, V1.0	TRUE, TRUE, TRUE	TRUE	0.909316	2.58586	1.81708	6.54274	TRUE
	PANC-10-05	925348	Pancreas	Pancreatic Carcinoma	MSI-S	Y	Y	Y	Y	Y	35.6	88.1	3	P1005_c904R1, P1005_c904R2, P1005_c904R3	V1.0, V1.0, V1.0	TRUE, TRUE, TRUE	TRUE	0.92258	2.95025	1.94021	5.93094	TRUE
	PC-14	753608	Lung	Lung Adenocarcinoma	MSI-S	Y	Y	Y	Y	Y	40.2	93.3	3	PC14_c906R1, PC14_c906R2, PC14_c906R3	V1.1, V1.1, V1.1	TRUE, TRUE, TRUE	TRUE	0.914852	3.13947	2.17958	9.74543	TRUE
	PEO1	1480372	Ovary	Ovarian Carcinoma	MSI-S	Y	Y	Y	Y	Y	21.7	88.6	3	PEO1_c905R1, PEO1_c905R2, PEO1_c905R3	V1.1, V1.1, V1.1	TRUE, TRUE, TRUE	TRUE	0.932336	2.73699	2.00168	9.67003	TRUE
	PEO4	1480373	Ovary	Ovarian Carcinoma	MSI-S	N	N	N	N	N	28.7	85.2	3	PEO4_c905R1, PEO4_c905R2, PEO4_c905R3	V1.1, V1.1, V1.1	TRUE, TRUE, TRUE	TRUE	0.930417	3.07301	1.90795	8.73587	TRUE
	PL4	1298533	Pancreas	Pancreatic Carcinoma	MSI-S	Y	Y	Y	Y	Y	27.1	83	2	PL4_c904R2, PL4_c904R3	V1.0, V1.0	TRUE, TRUE	TRUE	0.917378	2.31296	1.99952	7.13914	TRUE
	PSN1	910546	Pancreas	Pancreatic Carcinoma	MSI-S	Y	Y	Y	Y	Y	16.5	96.2	3	PSN1_c904R1, PSN1_c904R2, PSN1_c904R3	V1.0, V1.0, V1.0	TRUE, TRUE, TRUE	TRUE	0.92614	3.01879	2.29571	12.6383	TRUE
	RCM-1	909263	Large Intestine	Colorectal Carcinoma	MSI-S	Y	Y	Y	Y	Y	20.2	93.3	3	RCM1_c903R1, RCM1_c903R2, RCM1_c903R3	V1.0, V1.0, V1.0	TRUE, TRUE, TRUE	TRUE	0.915785	2.73147	2.01894	6.52488	TRUE
	RERF-LC-Sq1	1298538	Lung	Squamous Cell Lung Carcinoma	MSI-S	Y	Y	Y	Y	Y	61.9	97.8	3	LCSq1_c906R1, LCSq1_c906R2, LCSq1_c906R3	V1.1, V1.1, V1.1	TRUE, TRUE, TRUE	TRUE	0.925761	2.79956	2.26621	11.2606	TRUE
	RKN	1298539	Ovary	Other Ovarian Cancers	MSI-S	Y	Y	Y	Y	Y	67.1	89.3	3	RKN_c905R4, RKN_c905R5, RKN_c905R6	V1.1, V1.1, V1.1	TRUE, TRUE, TRUE	TRUE	0.910659	2.91711	1.99817	10.5824	TRUE
	RKO	909698	Large Intestine	Colorectal Carcinoma	MSI-H	Y	Y	Y	Y	Y	51.5	95.6	3	RKO_C902R1_P1D14, RKO_C902R2_P1D14, RKO_C902R3_P1D14	V1.0, V1.0, V1.0	TRUE, TRUE, TRUE	TRUE	0.937849	3.3626	2.54215	12.5693	TRUE
	RMG-I	909699	Ovary	Ovarian Carcinoma	MSI-S	Y	Y	Y	Y	Y	36.2	93.1	3	RMGI_c905R1, RMGI_c905R2, RMGI_c905R3	V1.1, V1.1, V1.1	TRUE, TRUE, TRUE	TRUE	0.930171	2.90419	2.11565	9.63501	TRUE
	ROS-50	1331025	Haematopoietic and Lymphoid Tissue	B-Lymphoblastic Leukemia	MSI-S	Y	Y	Y	Y	Y	17.4	92.2	3	ROS50_c905R4, ROS50_c905R5, ROS50_c905R6	V1.1, V1.1, V1.1	TRUE, TRUE, TRUE	TRUE	0.90361	2.67127	2.08166	5.81101	TRUE
	RPE1	NA	Eye	Non Cancerous	NA	N	N	N	N	N	40.9	93.9	3	RPE1_c905R1, RPE1_c905R2, RPE1_c905R3	V1.1, V1.1, V1.1	TRUE, TRUE, TRUE	TRUE	0.914132	2.79969	2.49957	5.93805	TRUE
	SF126	909712	Central Nervous System	Glioblastoma	MSI-S	Y	Y	Y	Y	Y	39.6	93.3	3	SF126_c907R1, SF126_c907R2, SF126_c907R3	V1.1, V1.1, V1.1	TRUE, TRUE, TRUE	TRUE	0.925693	3.24523	2.45103	13.1214	TRUE
	SF295	905985	Central Nervous System	Glioblastoma	MSI-S	Y	Y	Y	Y	Y	37.7	97.6	2	SF295_c907R1, SF295_c907R2	V1.1, V1.1	TRUE, TRUE	TRUE	0.936822	2.89707	2.32609	14.8885	TRUE
	SK-MES-1	909728	Lung	Squamous Cell Lung Carcinoma	MSI-S	Y	Y	Y	Y	Y	44	91.9	3	SKMES1_c906R1, SKMES1_c906R2, SKMES1_c906R3	V1.1, V1.1, V1.1	TRUE, TRUE, TRUE	TRUE	0.917143	2.73148	2.22517	7.67256	TRUE
	SK-MG-1	909729	Central Nervous System	Low Grade Glioma	MSI-S	Y	Y	Y	Y	Y	50.2	97.6	2	SKMG_c907R1, SKMG_c907R2	V1.1, V1.1	TRUE, TRUE	TRUE	0.924722	3.00071	2.36106	10.2058	TRUE
	SK-N-AS	724828	Peripheral Nervous System	Neuroblastoma	MSI-S	Y	Y	Y	Y	Y	59.7	74.7	3	SKNAS_c906R1, SKNAS_c906R2, SKNAS_c906R3	V1.1, V1.1, V1.1	TRUE, TRUE, TRUE	TRUE	0.931327	2.74564	2.28184	15.3081	TRUE
	SK-N-DZ	688086	Peripheral Nervous System	Neuroblastoma	MSI-S	Y	Y	Y	Y	Y	59.7	91.3	3	SKNDZ_c906R1, SKNDZ_c906R2, SKNDZ_c906R3	V1.1, V1.1, V1.1	TRUE, TRUE, TRUE	TRUE	0.908706	2.22035	2.17785	4.91499	TRUE
	SK-N-FI	688087	Peripheral Nervous System	Neuroblastoma	MSI-S	Y	Y	Y	Y	Y	42	89.7	3	SKNFI_c906R1, SKNFI_c906R2, SKNFI_c906R3	V1.1, V1.1, V1.1	TRUE, TRUE, TRUE	TRUE	0.932423	3.07163	2.29149	12.6222	TRUE
	SK-N-SH	717431	Peripheral Nervous System	Neuroblastoma	MSI-S	Y	Y	Y	Y	Y	31.3	82.3	3	SKNSH_c906R1, SKNSH_c906R2, SKNSH_c906R3	V1.1, V1.1, V1.1	TRUE, TRUE, TRUE	TRUE	0.915178	3.11565	2.6071	5.1515	TRUE
	SNU-61	1660035	Large Intestine	Colorectal Carcinoma	MSI-S	Y	Y	Y	Y	Y	20.4	78.3	3	SNU61_c903R1, SNU61_c903R2, SNU61_c903R3	V1.0, V1.0, V1.0	TRUE, TRUE, TRUE	TRUE	0.929674	2.49873	2.21743	9.09623	TRUE
	SNU-81	1660036	Large Intestine	Colorectal Carcinoma	MSI-S	Y	Y	Y	Y	Y	29.9	90.3	3	SNU81_c903R1, SNU81_c903R2, SNU81_c903R3	V1.0, V1.0, V1.0	TRUE, TRUE, TRUE	TRUE	0.91125	2.66572	2.19152	7.30496	TRUE
	SNU-C1	910905	Large Intestine	Colorectal Carcinoma	MSI-S	Y	Y	Y	Y	Y	19	89.4	3	SNUC1_c903R4, SNUC1_c903R5, SNUC1_c903R6	V1.0, V1.0, V1.0	TRUE, TRUE, TRUE	TRUE	0.914337	2.17563	2.10169	7.05523	TRUE
	SNU-C5	1674021	Large Intestine	Colorectal Carcinoma	MSI-H	Y	Y	Y	Y	Y	36.1	96.3	3	SNUC5_C902R1_P1D14, SNUC5_C902R2_P1D14, SNUC5_C902R3_P1D14	V1.0, V1.0, V1.0	TRUE, TRUE, TRUE	TRUE	0.930361	3.15731	2.35715	10.1214	TRUE
	SU8686	1240218	Pancreas	Pancreatic Carcinoma	MSI-S	Y	Y	Y	Y	Y	34.2	84.4	3	SU8686_c904R1, SU8686_c904R2, SU8686_c904R3	V1.0, V1.0, V1.0	TRUE, TRUE, TRUE	TRUE	0.914966	3.25726	2.12543	8.24086	TRUE
	SUIT-2	1240219	Pancreas	Pancreatic Carcinoma	MSI-S	Y	Y	Y	Y	Y	23.1	87.1	3	SUIT2_c904R1, SUIT2_c904R2, SUIT2_c904R3	V1.0, V1.0, V1.0	TRUE, TRUE, TRUE	TRUE	0.926865	2.93312	2.17793	11.026	TRUE
	SW1573	724878	Lung	Lung Adenocarcinoma	MSI-S	Y	Y	Y	Y	Y	32.5	89.2	3	SW1573_c906R1, SW1573_c906R2, SW1573_c906R3	V1.1, V1.1, V1.1	TRUE, TRUE, TRUE	TRUE	0.917059	3.15355	2.53147	10.0633	TRUE
	SW1990	910907	Pancreas	Pancreatic Carcinoma	MSI-S	Y	Y	Y	Y	Y	45.4	91.3	2	SW1990_c904R1, SW1990_c904R2	V1.0, V1.0	TRUE, TRUE	TRUE	0.909586	2.55613	2.11826	10.4784	TRUE
	SW48	909751	Large Intestine	Colorectal Carcinoma	MSI-H	Y	Y	Y	Y	Y	19.6	86	3	SW48_C902R1_P1D14, SW48_C902R2_P1D14, SW48_C902R3_P1D14	V1.0, V1.0, V1.0	TRUE, TRUE, TRUE	TRUE	0.921272	3.18162	2.50898	10.225	TRUE
	SW620	905962	Large Intestine	Colorectal Carcinoma	MSI-S	Y	Y	Y	N	Y	19.6	98	4	SW620_C902R1_P1D14, SW620_C902R2_P1D14, SW620_C902R3_P1D14, SW620_c902R3D14	V1.0, V1.0, V1.0, V1.0	TRUE, TRUE, TRUE, TRUE	TRUE	0.917749	3.19767	2.41273	9.79936	TRUE
	SW626	909753	Ovary	Ovarian Carcinoma	MSI-S	Y	Y	Y	Y	Y	38.3	86.4	3	SW626_c905R1, SW626_c905R2, SW626_c905R3	V1.1, V1.1, V1.1	TRUE, TRUE, TRUE	TRUE	0.920206	2.60581	2.10902	10.1472	TRUE
	SW837	909755	Large Intestine	Colorectal Carcinoma	MSI-S	Y	Y	Y	Y	Y	35.6	89.7	3	SW837_c903R1, SW837_c903R2, SW837_c903R3	V1.0, V1.0, V1.0	TRUE, TRUE, TRUE	TRUE	0.916479	2.48625	2.04134	8.39132	TRUE
	SW948	909757	Large Intestine	Colorectal Carcinoma	MSI-S	Y	Y	Y	Y	Y	23.6	89	2	SW948_c903R1, SW948_c903R2	V1.0, V1.0	FALSE, FALSE	FALSE	NA	NA	NA	NA	FALSE
	T47D	905945	Breast	Breast Carcinoma	MSI-S	Y	Y	Y	Y	Y	25.4	91.4	3	T47d_c903R1, T47d_c903R2, T47d_c903R3	V1.0, V1.0, V1.0	FALSE, TRUE, TRUE	TRUE	0.916968	2.55581	2.01076	8.28728	TRUE
	T84	909761	Large Intestine	Colorectal Carcinoma	MSI-S	Y	Y	Y	Y	Y	64.3	90.1	4	T84_c903R1, T84_c903R2, T84_c903R4, T84_c903R5	V1.0, V1.0, V1.0, V1.0	FALSE, FALSE, TRUE, TRUE	TRUE	0.88801	2.23689	2.1141	4.04774	TRUE
	TGW	910780	Peripheral Nervous System	Neuroblastoma	MSI-S	Y	Y	Y	Y	Y	40.3	92.7	3	TGW_c906R1, TGW_c906R2, TGW_c906R3	V1.1, V1.1, V1.1	TRUE, TRUE, TRUE	TRUE	0.9241	2.75471	2.2154	8.5472	TRUE
	TOV-112D	1299070	Ovary	Ovarian Carcinoma	MSI-S	Y	Y	Y	Y	Y	46.1	85.6	3	TOV112_c905R1, TOV112_c905R2, TOV112_c905R3	V1.1, V1.1, V1.1	TRUE, TRUE, TRUE	TRUE	0.915539	2.87912	2.32727	7.98718	TRUE
	TOV-21G	1240222	Ovary	Ovarian Carcinoma	MSI-H	Y	Y	Y	Y	Y	50	90.7	3	TOV21G_c905R1, TOV21G_c905R2, TOV21G_c905R3	V1.1, V1.1, V1.1	TRUE, TRUE, TRUE	TRUE	0.932488	3.59071	2.71473	7.95183	TRUE
	TYK-nu	909774	Ovary	Ovarian Carcinoma	MSI-S	Y	Y	Y	Y	Y	30.4	89.2	3	TYKnu_c905R1, TYKnu_c905R2, TYKnu_c905R3	V1.1, V1.1, V1.1	TRUE, TRUE, TRUE	TRUE	0.926758	3.03559	2.43306	10.4102	TRUE
	U251	905983	Central Nervous System	Low Grade Glioma	MSI-S	Y	Y	Y	Y	Y	40.4	97.9	3	U251_c907R1, U251_c907R2, U251_c907R3	V1.1, V1.1, V1.1	TRUE, TRUE, TRUE	TRUE	0.926011	3.34846	2.53955	10.1899	TRUE
	UACC-893	909778	Breast	Breast Carcinoma	MSI-S	Y	Y	Y	Y	Y	44.3	87.7	3	U893_c903R1, U893_c903R2, U893_c903R3	V1.0, V1.0, V1.0	TRUE, TRUE, TRUE	TRUE	0.91729	2.27601	1.75486	6.75799	TRUE
	UWB1.289	1480374	Ovary	Ovarian Carcinoma	MSI-S	Y	Y	Y	Y	Y	53.5	77.8	3	UWB12_c905R1, UWB12_c905R2, UWB12_c905R3	V1.1, V1.1, V1.1	TRUE, TRUE, TRUE	TRUE	0.917404	2.7762	1.90521	6.92182	TRUE
	VMRC-LCD	713869	Lung	Lung Adenocarcinoma	NA	Y	Y	Y	N	Y	16.6	88.8	3	LCD_c906R1, LCD_c906R2, LCD_c906R3	V1.1, V1.1, V1.1	TRUE, TRUE, TRUE	TRUE	0.92823	2.90502	2.34116	10.1976	TRUE
