## Supplementary Tables for "Prioritisation of oncology therapeutic targets using CRISPR-Cas9 screening": Table S6 - PriorityDistributionForThresholds.xlsx

### Sheet: Cancer Type Specific
	Table S6 - Target priority scores used to compute the significance threshold for identifying high priority targets (Cancer type specific priority scores)
	Cancer Type	Target	Priority Score	Available Molecule Type	Molecula Max Phase	Molecule Names	Indication
	Breast Carcinoma	ERBB2	71.25	small-molecule/antibody	Launched / Launched	AFATINIB|OSIMERTINIB|LAPATINIB|VANDETANIB / TRASTUZUMAB|PERTUZUMAB|TRASTUZUMAB EMTANSINE	NEOPLASM|NON-SMALL CELL LUNG CARCINOMA|THYROID CARCINOMA|THYROID NEOPLASM|CANCER / BREAST CARCINOMA|CANCER|NEOPLASM|BREAST NEOPLASM
	Breast Carcinoma	TUBB4B	44.8125	small-molecule/antibody	Launched / Launched	VINBLASTINE|VINORELBINE BASE|VINCRISTINE|ERIBULIN|CABAZITAXEL|IXABEPILONE|DOCETAXEL|COLCHICINE|PACLITAXEL / BRENTUXIMAB VEDOTIN|TRASTUZUMAB EMTANSINE	NON-SMALL CELL LUNG CARCINOMA|NEOPLASM|CANCER|BREAST CARCINOMA|PROSTATE ADENOCARCINOMA|PROSTATE CARCINOMA|SQUAMOUS CELL LUNG CARCINOMA|HEAD AND NECK SQUAMOUS CELL CARCINOMA|SQUAMOUS CELL CARCINOMA|ACUTE CORONARY SYNDROME|GOUT|FAMILIAL MEDITERRANEAN FEVER|CORONARY ARTERY DISEASE|CHRONIC KIDNEY DISEASE|MYOCARDIAL INFARCTION / HODGKINS LYMPHOMA|NEOPLASM|ANAPLASTIC LARGE CELL LYMPHOMA|BREAST CARCINOMA
	Breast Carcinoma	ESR1	45.375	small-molecule	Launched /	DIETHYLSTILBESTROL DIPHOSPHATE|TAMOXIFEN|TOREMIFENE|ESTRADIOL ACETATE|ESTROGENS, ESTERIFIED|SYNTHETIC CONJUGATED ESTROGENS, B|ESTROGENS, CONJUGATED|ESTROGENS, CONJUGATED SYNTHETIC A|BAZEDOXIFENE|CLOMIPHENE CITRATE|OSPEMIFENE|ESTRONE SULFURIC ACID|ESTRADIOL CYPIONATE|POLYESTRADIOL PHOSPHATE|MESTRANOL|QUINESTROL|ETHINYL ESTRADIOL|ESTRADIOL|DIETHYLSTILBESTROL|FULVESTRANT|ESTRADIOL VALERATE|ESTRONE|D…	NEOPLASM|BREAST CARCINOMA|INFERTILITY|POLYCYSTIC OVARY SYNDROME|MENOPAUSE|URINARY TRACT INFECTION|TURNER SYNDROME|CANCER|OSTEOPOROSIS /
	Breast Carcinoma	AKT1	57.375	small-molecule	Phase II /	AZD-5363|MK-2206 /	HEAD AND NECK SQUAMOUS CELL CARCINOMA|BREAST CARCINOMA|MALE BREAST CARCINOMA|HEPATOCELLULAR CARCINOMA|RENAL CELL CARCINOMA /
	Breast Carcinoma	FKBP1A	45.5417	small-molecule	Launched /	PIMECROLIMUS|EVEROLIMUS|SIROLIMUS|TEMSIROLIMUS|TACROLIMUS /	ATOPIC ECZEMA|ECZEMA|VITILIGO|RENAL CELL CARCINOMA|NEOPLASM|RENAL CARCINOMA|ACUTE GRAFT VS. HOST DISEASE|KIDNEY DISEASE|CLEAR CELL RENAL CARCINOMA|HEPATITIS C INFECTION|BREAST NEOPLASM|MANTLE CELL LYMPHOMA|IMMUNE SYSTEM DISEASE|INFECTION|VIRAL DISEASE|CHRONIC KIDNEY DISEASE|HIV INFECTION|MUSCULAR DISEASE|SKIN NEOPLASM|CORONARY RESTENOSIS|CANCER|NON-HODGKINS LYMPHOMA|NEPHROTIC SYNDROME|SYSTEMIC LU…
	Breast Carcinoma	PIK3CA	75.3409	small-molecule	Phase II /	ALPELISIB|SONOLISIB|LY-3023414|BGT-226|ZSTK-474|PF-04691502 /	BREAST CARCINOMA|ENDOMETRIAL NEOPLASM|HEAD AND NECK SQUAMOUS CELL CARCINOMA|SQUAMOUS CELL CARCINOMA /
	Breast Carcinoma	PIK3CB	49.5	small-molecule	Phase II /	SONOLISIB|LY-3023414|BGT-226|ZSTK-474|PF-04691502 /	BREAST CARCINOMA|ENDOMETRIAL NEOPLASM /
	Breast Carcinoma	AURKA	41.6154	small-molecule	Phase II /	DANUSERTIB|ENMD-981693|ENMD-2076|AT-9283 /	MULTIPLE MYELOMA|PROSTATE CARCINOMA|CLEAR CELL ADENOCARCINOMA|OVARIAN CARCINOMA|BREAST CARCINOMA|HEPATOCELLULAR CARCINOMA|SARCOMA /
	Breast Carcinoma	CDK4	53.125	small-molecule	Launched /	PALBOCICLIB /	BREAST CARCINOMA|NEOPLASM /
	Breast Carcinoma	MTOR	40.9844	small-molecule	Phase II /	OSI-027|LY-3023414|CC-223|MLN-0128|BGT-226|PF-04691502|AZD-2014 /	BREAST CARCINOMA|CLEAR CELL RENAL CARCINOMA|ENDOMETRIAL NEOPLASM|RENAL CELL CARCINOMA|PROSTATE CARCINOMA|THYROID CARCINOMA /
	Breast Carcinoma	TYMS	62.4792	small-molecule	Launched /	PEMETREXED DISODIUM|CAPECITABINE|FLOXURIDINE|FLUOROURACIL /	BREAST CARCINOMA|CANCER|COLORECTAL ADENOCARCINOMA|NEOPLASM|COLONIC NEOPLASM|KELOID|EPENDYMOMA|BREAST NEOPLASM /
	Colorectal Carcinoma	EGFR	46.1944	small-molecule/antibody	Launched / Launched	ERLOTINIB|AFATINIB|OSIMERTINIB|LAPATINIB|VANDETANIB|GEFITINIB / PANITUMUMAB|NECITUMUMAB|CETUXIMAB	NEOPLASM|NON-SMALL CELL LUNG CARCINOMA|THYROID CARCINOMA|THYROID NEOPLASM|CANCER / CANCER|COLORECTAL ADENOCARCINOMA|NEOPLASM|NON-SMALL CELL LUNG CARCINOMA
	Colorectal Carcinoma	IGF1R	52.2708	small-molecule/antibody	Phase II / Phase III	INSM-18|KW-2450|BMS-754807|PICROPODOPHYLLOTOXIN / GANITUMAB|FIGITUMUMAB	BREAST CARCINOMA / SARCOMA|PANCREATIC CARCINOMA|COLORECTAL ADENOCARCINOMA|OVARIAN CARCINOMA|LUNG CARCINOMA|NON-HODGKINS LYMPHOMA
	Colorectal Carcinoma	TYMS	48.9444	small-molecule	Launched /	PEMETREXED DISODIUM|CAPECITABINE|FLOXURIDINE|FLUOROURACIL /	BREAST CARCINOMA|CANCER|COLORECTAL ADENOCARCINOMA|NEOPLASM|COLONIC NEOPLASM|KELOID|EPENDYMOMA|BREAST NEOPLASM /
	Lung Adenocarcinoma	EGFR	62.3125	small-molecule/antibody	Launched / Launched	ERLOTINIB|AFATINIB|OSIMERTINIB|LAPATINIB|VANDETANIB|GEFITINIB / PANITUMUMAB|NECITUMUMAB|CETUXIMAB	NEOPLASM|NON-SMALL CELL LUNG CARCINOMA|THYROID CARCINOMA|THYROID NEOPLASM|CANCER / CANCER|COLORECTAL ADENOCARCINOMA|NEOPLASM|NON-SMALL CELL LUNG CARCINOMA
	Lung Adenocarcinoma	TUBB4B	51.2083	small-molecule/antibody	Launched / Launched	VINBLASTINE|VINORELBINE BASE|VINCRISTINE|ERIBULIN|CABAZITAXEL|IXABEPILONE|DOCETAXEL|COLCHICINE|PACLITAXEL / BRENTUXIMAB VEDOTIN|TRASTUZUMAB EMTANSINE	NON-SMALL CELL LUNG CARCINOMA|NEOPLASM|CANCER|BREAST CARCINOMA|PROSTATE ADENOCARCINOMA|PROSTATE CARCINOMA|SQUAMOUS CELL LUNG CARCINOMA|HEAD AND NECK SQUAMOUS CELL CARCINOMA|SQUAMOUS CELL CARCINOMA|ACUTE CORONARY SYNDROME|GOUT|FAMILIAL MEDITERRANEAN FEVER|CORONARY ARTERY DISEASE|CHRONIC KIDNEY DISEASE|MYOCARDIAL INFARCTION / HODGKINS LYMPHOMA|NEOPLASM|ANAPLASTIC LARGE CELL LYMPHOMA|BREAST CARCINOMA
	Lung Adenocarcinoma	IGF1R	42.7917	small-molecule/antibody	Phase II / Phase III	INSM-18|KW-2450|BMS-754807|PICROPODOPHYLLOTOXIN / GANITUMAB|FIGITUMUMAB	BREAST CARCINOMA / SARCOMA|PANCREATIC CARCINOMA|COLORECTAL ADENOCARCINOMA|OVARIAN CARCINOMA|LUNG CARCINOMA|NON-HODGKINS LYMPHOMA
	Lung Adenocarcinoma	PIK3CA	43	small-molecule	Phase II /	ALPELISIB|SONOLISIB|LY-3023414|BGT-226|ZSTK-474|PF-04691502 /	BREAST CARCINOMA|ENDOMETRIAL NEOPLASM|HEAD AND NECK SQUAMOUS CELL CARCINOMA|SQUAMOUS CELL CARCINOMA /
	Lung Adenocarcinoma	CDK2	32	small-molecule	Phase II /	Roniciclib|(7S)-HYDROXYL-STAUROSPORINE|AT-7519|MILCICLIB /	SMALL CELL LUNG CARCINOMA|NEOPLASM|MANTLE CELL LYMPHOMA|CHRONIC LYMPHOCYTIC LEUKEMIA|MELANOMA|CARCINOMA /
	Lung Adenocarcinoma	CDK12	39.875	small-molecule	Phase II /	Roniciclib|AT-7519 /	SMALL CELL LUNG CARCINOMA|NEOPLASM|MANTLE CELL LYMPHOMA|CHRONIC LYMPHOCYTIC LEUKEMIA /
	Squamous Cell Lung Carcinoma	EGFR	66.6875	small-molecule/antibody	Launched / Launched	ERLOTINIB|AFATINIB|OSIMERTINIB|LAPATINIB|VANDETANIB|GEFITINIB / PANITUMUMAB|NECITUMUMAB|CETUXIMAB	NEOPLASM|NON-SMALL CELL LUNG CARCINOMA|THYROID CARCINOMA|THYROID NEOPLASM|CANCER / CANCER|COLORECTAL ADENOCARCINOMA|NEOPLASM|NON-SMALL CELL LUNG CARCINOMA
	Squamous Cell Lung Carcinoma	ERBB2	37.9167	small-molecule/antibody	Launched / Launched	AFATINIB|OSIMERTINIB|LAPATINIB|VANDETANIB / TRASTUZUMAB|PERTUZUMAB|TRASTUZUMAB EMTANSINE	NEOPLASM|NON-SMALL CELL LUNG CARCINOMA|THYROID CARCINOMA|THYROID NEOPLASM|CANCER / BREAST CARCINOMA|CANCER|NEOPLASM|BREAST NEOPLASM
	Squamous Cell Lung Carcinoma	IGF1R	35.3333	small-molecule/antibody	Phase II / Phase III	INSM-18|KW-2450|BMS-754807|PICROPODOPHYLLOTOXIN / GANITUMAB|FIGITUMUMAB	BREAST CARCINOMA / SARCOMA|PANCREATIC CARCINOMA|COLORECTAL ADENOCARCINOMA|OVARIAN CARCINOMA|LUNG CARCINOMA|NON-HODGKINS LYMPHOMA
	Squamous Cell Lung Carcinoma	ERBB3	41	small-molecule	Launched /	OSIMERTINIB|VANDETANIB /	NON-SMALL CELL LUNG CARCINOMA|THYROID CARCINOMA|THYROID NEOPLASM|NEOPLASM|CANCER /
	Squamous Cell Lung Carcinoma	POLE	48	small-molecule	Launched /	GEMCITABINE|CLOFARABINE|FLUDARABINE PHOSPHATE|CYTARABINE /	NEOPLASM|NON-SMALL CELL LUNG CARCINOMA|CANCER|PANCREATIC CARCINOMA|BREAST CARCINOMA|OVARIAN CARCINOMA|CHRONIC LYMPHOCYTIC LEUKEMIA|ACUTE LYMPHOBLASTIC LEUKEMIA|ACUTE MYELOID LEUKEMIA|LYMPHOMA /
	Squamous Cell Lung Carcinoma	PIK3CA	36	small-molecule	Phase II /	ALPELISIB|SONOLISIB|LY-3023414|BGT-226|ZSTK-474|PF-04691502 /	BREAST CARCINOMA|ENDOMETRIAL NEOPLASM|HEAD AND NECK SQUAMOUS CELL CARCINOMA|SQUAMOUS CELL CARCINOMA /
	Squamous Cell Lung Carcinoma	ATR	50.625	small-molecule	Phase I /	VX-970|AZD-6738 /	NEOPLASM|NON-SMALL CELL LUNG CARCINOMA /
	Squamous Cell Lung Carcinoma	CDK2	32.0833	small-molecule	Phase II /	Roniciclib|(7S)-HYDROXYL-STAUROSPORINE|AT-7519|MILCICLIB /	SMALL CELL LUNG CARCINOMA|NEOPLASM|MANTLE CELL LYMPHOMA|CHRONIC LYMPHOCYTIC LEUKEMIA|MELANOMA|CARCINOMA /
	Squamous Cell Lung Carcinoma	CDK12	20.5833	small-molecule	Phase II /	Roniciclib|AT-7519 /	SMALL CELL LUNG CARCINOMA|NEOPLASM|MANTLE CELL LYMPHOMA|CHRONIC LYMPHOCYTIC LEUKEMIA /

### Sheet: Pancancer
	Table S6 - Target priority scores used to compute the significance threshold for identifying high priority targets (Pan-cancer priority scores)
	Cancer Type	Target	Priority Score	Available Molecule Type	Molecula Max Phase	Molecule Names	Indication
	PANCAN	EGFR	48.129	small-molecule/antibody	Launched / Launched	ERLOTINIB|AFATINIB|OSIMERTINIB|LAPATINIB|VANDETANIB|GEFITINIB / PANITUMUMAB|NECITUMUMAB|CETUXIMAB	NEOPLASM|NON-SMALL CELL LUNG CARCINOMA|THYROID CARCINOMA|THYROID NEOPLASM|CANCER / CANCER|COLORECTAL ADENOCARCINOMA|NEOPLASM|NON-SMALL CELL LUNG CARCINOMA
	PANCAN	ERBB2	61.0192	small-molecule/antibody	Launched / Launched	AFATINIB|OSIMERTINIB|LAPATINIB|VANDETANIB / TRASTUZUMAB|PERTUZUMAB|TRASTUZUMAB EMTANSINE	NEOPLASM|NON-SMALL CELL LUNG CARCINOMA|THYROID CARCINOMA|THYROID NEOPLASM|CANCER / BREAST CARCINOMA|CANCER|NEOPLASM|BREAST NEOPLASM
	PANCAN	TUBB4B	42.6279	small-molecule/antibody	Launched / Launched	VINBLASTINE|VINORELBINE BASE|VINCRISTINE|ERIBULIN|CABAZITAXEL|IXABEPILONE|DOCETAXEL|COLCHICINE|PACLITAXEL / BRENTUXIMAB VEDOTIN|TRASTUZUMAB EMTANSINE	NON-SMALL CELL LUNG CARCINOMA|NEOPLASM|CANCER|BREAST CARCINOMA|PROSTATE ADENOCARCINOMA|PROSTATE CARCINOMA|SQUAMOUS CELL LUNG CARCINOMA|HEAD AND NECK SQUAMOUS CELL CARCINOMA|SQUAMOUS CELL CARCINOMA|ACUTE CORONARY SYNDROME|GOUT|FAMILIAL MEDITERRANEAN FEVER|CORONARY ARTERY DISEASE|CHRONIC KIDNEY DISEASE|MYOCARDIAL INFARCTION / HODGKINS LYMPHOMA|NEOPLASM|ANAPLASTIC LARGE CELL LYMPHOMA|BREAST CARCINOMA
	PANCAN	TUBB2B	22.2941	small-molecule/antibody	Launched / Launched	VINCRISTINE|VINORELBINE BASE|ERIBULIN|CABAZITAXEL|IXABEPILONE|DOCETAXEL|COLCHICINE|PACLITAXEL|VINBLASTINE / BRENTUXIMAB VEDOTIN|TRASTUZUMAB EMTANSINE	NON-SMALL CELL LUNG CARCINOMA|NEOPLASM|CANCER|BREAST CARCINOMA|PROSTATE ADENOCARCINOMA|PROSTATE CARCINOMA|SQUAMOUS CELL LUNG CARCINOMA|HEAD AND NECK SQUAMOUS CELL CARCINOMA|SQUAMOUS CELL CARCINOMA|ACUTE CORONARY SYNDROME|GOUT|FAMILIAL MEDITERRANEAN FEVER|CORONARY ARTERY DISEASE|CHRONIC KIDNEY DISEASE|MYOCARDIAL INFARCTION / HODGKINS LYMPHOMA|NEOPLASM|ANAPLASTIC LARGE CELL LYMPHOMA|BREAST CARCINOMA
	PANCAN	ITGB1	30.375	antibody	/ Phase III	/ VOLOCIXIMAB	/ LUNG CARCINOMA|METASTATIC MELANOMA|RENAL CELL CARCINOMA|PANCREATIC CARCINOMA|OVARIAN CARCINOMA|AGE-RELATED MACULAR DEGENERATION
	PANCAN	IGF1R	42.625	small-molecule/antibody	Phase II / Phase III	INSM-18|KW-2450|BMS-754807|PICROPODOPHYLLOTOXIN / GANITUMAB|FIGITUMUMAB	BREAST CARCINOMA / SARCOMA|PANCREATIC CARCINOMA|COLORECTAL ADENOCARCINOMA|OVARIAN CARCINOMA|LUNG CARCINOMA|NON-HODGKINS LYMPHOMA
	PANCAN	MET	71.5625	small-molecule	Launched / Phase III	CRIZOTINIB|CABOZANTINIB / ONARTUZUMAB	CANCER|NEOPLASM|LYMPHOMA|THYROID CARCINOMA / CANCER|NEOPLASM
	PANCAN	FZD5	41	antibody	/ Phase I	/ VANTICTUMAB	/ BREAST CARCINOMA|PANCREATIC CARCINOMA|LUNG CARCINOMA
	PANCAN	ESR1	46.25	small-molecule	Launched /	DIETHYLSTILBESTROL DIPHOSPHATE|TAMOXIFEN|TOREMIFENE|ESTRADIOL ACETATE|ESTROGENS, ESTERIFIED|SYNTHETIC CONJUGATED ESTROGENS, B|ESTROGENS, CONJUGATED|ESTROGENS, CONJUGATED SYNTHETIC A|BAZEDOXIFENE|CLOMIPHENE CITRATE|OSPEMIFENE|ESTRONE SULFURIC ACID|ESTRADIOL CYPIONATE|POLYESTRADIOL PHOSPHATE|MESTRANOL|QUINESTROL|ETHINYL ESTRADIOL|ESTRADIOL|DIETHYLSTILBESTROL|FULVESTRANT|ESTRADIOL VALERATE|ESTRONE|D…	NEOPLASM|BREAST CARCINOMA|INFERTILITY|POLYCYSTIC OVARY SYNDROME|MENOPAUSE|URINARY TRACT INFECTION|TURNER SYNDROME|CANCER|OSTEOPOROSIS /
	PANCAN	ERBB3	62.1818	small-molecule	Launched /	OSIMERTINIB|VANDETANIB /	NON-SMALL CELL LUNG CARCINOMA|THYROID CARCINOMA|THYROID NEOPLASM|NEOPLASM|CANCER /
	PANCAN	FGFR2	46.0417	small-molecule	Launched /	REGORAFENIB|NINTEDANIB /	CANCER|NEOPLASM|IDIOPATHIC PULMONARY FIBROSIS /
	PANCAN	FGFR1	61.9167	small-molecule	Launched /	REGORAFENIB|PAZOPANIB|NINTEDANIB /	CANCER|NEOPLASM|IDIOPATHIC PULMONARY FIBROSIS /
	PANCAN	PTK2	32.0556	small-molecule	Phase I /	PF-562271|CEP-37440|BI-853520|GSK-2256098|VS-4718 /	PULMONARY HYPERTENSION|CANCER|NEOPLASM /
	PANCAN	SRC	20.3182	small-molecule	Launched /	BOSUTINIB|VANDETANIB|DASATINIB /	NEOPLASM|CHRONIC MYELOGENOUS LEUKEMIA|THYROID CARCINOMA|THYROID NEOPLASM|CANCER /
	PANCAN	YES1	34.75	small-molecule	Launched /	DASATINIB /	CHRONIC MYELOGENOUS LEUKEMIA|CANCER|NEOPLASM /
	PANCAN	AKT1	45.25	small-molecule	Phase II /	AZD-5363|MK-2206 /	HEAD AND NECK SQUAMOUS CELL CARCINOMA|BREAST CARCINOMA|MALE BREAST CARCINOMA|HEPATOCELLULAR CARCINOMA|RENAL CELL CARCINOMA /
	PANCAN	FKBP1A	29.9387	small-molecule	Launched /	PIMECROLIMUS|EVEROLIMUS|SIROLIMUS|TEMSIROLIMUS|TACROLIMUS /	ATOPIC ECZEMA|ECZEMA|VITILIGO|RENAL CELL CARCINOMA|NEOPLASM|RENAL CARCINOMA|ACUTE GRAFT VS. HOST DISEASE|KIDNEY DISEASE|CLEAR CELL RENAL CARCINOMA|HEPATITIS C INFECTION|BREAST NEOPLASM|MANTLE CELL LYMPHOMA|IMMUNE SYSTEM DISEASE|INFECTION|VIRAL DISEASE|CHRONIC KIDNEY DISEASE|HIV INFECTION|MUSCULAR DISEASE|SKIN NEOPLASM|CORONARY RESTENOSIS|CANCER|NON-HODGKINS LYMPHOMA|NEPHROTIC SYNDROME|SYSTEMIC LU…
	PANCAN	GSK3B	23.7788	small-molecule	Launched /	LITHIUM CITRATE|LITHIUM CARBONATE /	PSYCHOSIS|BIPOLAR DISORDER|HIV INFECTION|OSTEOSARCOMA|UNIPOLAR DEPRESSION /
	PANCAN	MAPK1	23.1354	small-molecule	Phase II /	Ulixertinib /	PANCREATIC CARCINOMA|LEUKEMIA|MYELODYSPLASTIC SYNDROME /
	PANCAN	PDPK1	47.1182	small-molecule	Phase II /	(7S)-HYDROXYL-STAUROSPORINE /	MELANOMA /
	PANCAN	PRKACA	22.9375	small-molecule	Phase I /	GSK-690693 /	CANCER /
	PANCAN	RAF1	25.5192	small-molecule	Launched /	SORAFENIB|REGORAFENIB /	NEOPLASM|HEPATOCELLULAR CARCINOMA|ACUTE MYELOID LEUKEMIA|CANCER /
	PANCAN	CSNK2A1	31.5208	small-molecule	Phase II /	SILMITASERTIB /	MULTIPLE MYELOMA /
	PANCAN	HDAC3	35.6875	small-molecule	Launched /	ROMIDEPSIN|PANOBINOSTAT|VORINOSTAT|BELINOSTAT /	NEOPLASM|CANCER|MYELODYSPLASTIC SYNDROME|MULTIPLE MYELOMA /
	PANCAN	IMPDH2	49.6466	small-molecule	Launched /	MYCOPHENOLATE MOFETIL|MYCOPHENOLIC ACID|THIOGUANINE /	SYSTEMIC LUPUS ERYTHEMATOSUS|IGA GLOMERULONEPHRITIS|NEPHROTIC SYNDROME|ACUTE GRAFT VS. HOST DISEASE|KIDNEY DISEASE|LIVER DISEASE|IMMUNE SYSTEM DISEASE|INFECTION|INJURY|CHRONIC KIDNEY DISEASE|NEOPLASM /
	PANCAN	NDUFA4	28.1295	small-molecule	Launched /	METFORMIN /	GESTATIONAL DIABETES|BODY WEIGHT GAIN|LI-FRAUMENI SYNDROME|AMENORRHEA|DIABETES MELLITUS|METABOLIC SYNDROME|POLYCYSTIC OVARY SYNDROME|SCHIZOPHRENIA|OBESITY|TYPE I DIABETES MELLITUS|TYPE II DIABETES MELLITUS|ABNORMAL GLUCOSE TOLERANCE|SYSTEMIC LUPUS ERYTHEMATOSUS|PERIPHERAL ARTERIAL DISEASE|METASTATIC PROSTATE CANCER|PROSTATE ADENOCARCINOMA|PROSTATE CARCINOMA|ISCHEMIA REPERFUSION INJURY|BIPOLAR DIS…
	PANCAN	NDUFA13	32.5931	small-molecule	Launched /	METFORMIN /	GESTATIONAL DIABETES|BODY WEIGHT GAIN|LI-FRAUMENI SYNDROME|AMENORRHEA|DIABETES MELLITUS|METABOLIC SYNDROME|POLYCYSTIC OVARY SYNDROME|SCHIZOPHRENIA|OBESITY|TYPE I DIABETES MELLITUS|TYPE II DIABETES MELLITUS|ABNORMAL GLUCOSE TOLERANCE|SYSTEMIC LUPUS ERYTHEMATOSUS|PERIPHERAL ARTERIAL DISEASE|METASTATIC PROSTATE CANCER|PROSTATE ADENOCARCINOMA|PROSTATE CARCINOMA|ISCHEMIA REPERFUSION INJURY|BIPOLAR DIS…
	PANCAN	NDUFB1	16.9375	small-molecule	Launched /	METFORMIN /	GESTATIONAL DIABETES|BODY WEIGHT GAIN|LI-FRAUMENI SYNDROME|AMENORRHEA|DIABETES MELLITUS|METABOLIC SYNDROME|POLYCYSTIC OVARY SYNDROME|SCHIZOPHRENIA|OBESITY|TYPE I DIABETES MELLITUS|TYPE II DIABETES MELLITUS|ABNORMAL GLUCOSE TOLERANCE|SYSTEMIC LUPUS ERYTHEMATOSUS|PERIPHERAL ARTERIAL DISEASE|METASTATIC PROSTATE CANCER|PROSTATE ADENOCARCINOMA|PROSTATE CARCINOMA|ISCHEMIA REPERFUSION INJURY|BIPOLAR DIS…
	PANCAN	NDUFB3	25.88	small-molecule	Launched /	METFORMIN /	GESTATIONAL DIABETES|BODY WEIGHT GAIN|LI-FRAUMENI SYNDROME|AMENORRHEA|DIABETES MELLITUS|METABOLIC SYNDROME|POLYCYSTIC OVARY SYNDROME|SCHIZOPHRENIA|OBESITY|TYPE I DIABETES MELLITUS|TYPE II DIABETES MELLITUS|ABNORMAL GLUCOSE TOLERANCE|SYSTEMIC LUPUS ERYTHEMATOSUS|PERIPHERAL ARTERIAL DISEASE|METASTATIC PROSTATE CANCER|PROSTATE ADENOCARCINOMA|PROSTATE CARCINOMA|ISCHEMIA REPERFUSION INJURY|BIPOLAR DIS…
	PANCAN	NDUFB4	33.5815	small-molecule	Launched /	METFORMIN /	GESTATIONAL DIABETES|BODY WEIGHT GAIN|LI-FRAUMENI SYNDROME|AMENORRHEA|DIABETES MELLITUS|METABOLIC SYNDROME|POLYCYSTIC OVARY SYNDROME|SCHIZOPHRENIA|OBESITY|TYPE I DIABETES MELLITUS|TYPE II DIABETES MELLITUS|ABNORMAL GLUCOSE TOLERANCE|SYSTEMIC LUPUS ERYTHEMATOSUS|PERIPHERAL ARTERIAL DISEASE|METASTATIC PROSTATE CANCER|PROSTATE ADENOCARCINOMA|PROSTATE CARCINOMA|ISCHEMIA REPERFUSION INJURY|BIPOLAR DIS…
	PANCAN	NDUFB9	38.6768	small-molecule	Launched /	METFORMIN /	GESTATIONAL DIABETES|BODY WEIGHT GAIN|LI-FRAUMENI SYNDROME|AMENORRHEA|DIABETES MELLITUS|METABOLIC SYNDROME|POLYCYSTIC OVARY SYNDROME|SCHIZOPHRENIA|OBESITY|TYPE I DIABETES MELLITUS|TYPE II DIABETES MELLITUS|ABNORMAL GLUCOSE TOLERANCE|SYSTEMIC LUPUS ERYTHEMATOSUS|PERIPHERAL ARTERIAL DISEASE|METASTATIC PROSTATE CANCER|PROSTATE ADENOCARCINOMA|PROSTATE CARCINOMA|ISCHEMIA REPERFUSION INJURY|BIPOLAR DIS…
	PANCAN	NDUFB10	45.5509	small-molecule	Launched /	METFORMIN /	GESTATIONAL DIABETES|BODY WEIGHT GAIN|LI-FRAUMENI SYNDROME|AMENORRHEA|DIABETES MELLITUS|METABOLIC SYNDROME|POLYCYSTIC OVARY SYNDROME|SCHIZOPHRENIA|OBESITY|TYPE I DIABETES MELLITUS|TYPE II DIABETES MELLITUS|ABNORMAL GLUCOSE TOLERANCE|SYSTEMIC LUPUS ERYTHEMATOSUS|PERIPHERAL ARTERIAL DISEASE|METASTATIC PROSTATE CANCER|PROSTATE ADENOCARCINOMA|PROSTATE CARCINOMA|ISCHEMIA REPERFUSION INJURY|BIPOLAR DIS…
	PANCAN	NDUFC2	37.7031	small-molecule	Launched /	METFORMIN /	GESTATIONAL DIABETES|BODY WEIGHT GAIN|LI-FRAUMENI SYNDROME|AMENORRHEA|DIABETES MELLITUS|METABOLIC SYNDROME|POLYCYSTIC OVARY SYNDROME|SCHIZOPHRENIA|OBESITY|TYPE I DIABETES MELLITUS|TYPE II DIABETES MELLITUS|ABNORMAL GLUCOSE TOLERANCE|SYSTEMIC LUPUS ERYTHEMATOSUS|PERIPHERAL ARTERIAL DISEASE|METASTATIC PROSTATE CANCER|PROSTATE ADENOCARCINOMA|PROSTATE CARCINOMA|ISCHEMIA REPERFUSION INJURY|BIPOLAR DIS…
	PANCAN	POLE	41.2096	small-molecule	Launched /	GEMCITABINE|CLOFARABINE|FLUDARABINE PHOSPHATE|CYTARABINE /	NEOPLASM|NON-SMALL CELL LUNG CARCINOMA|CANCER|PANCREATIC CARCINOMA|BREAST CARCINOMA|OVARIAN CARCINOMA|CHRONIC LYMPHOCYTIC LEUKEMIA|ACUTE LYMPHOBLASTIC LEUKEMIA|ACUTE MYELOID LEUKEMIA|LYMPHOMA /
	PANCAN	TXNRD1	25.1935	small-molecule	Launched /	ARSENIC TRIOXIDE /	CANCER|ACUTE PROMYELOCYTIC LEUKEMIA|NEOPLASM /
	PANCAN	BRAF	45.625	small-molecule	Launched /	SORAFENIB|REGORAFENIB|VEMURAFENIB|DABRAFENIB /	NEOPLASM|HEPATOCELLULAR CARCINOMA|ACUTE MYELOID LEUKEMIA|CANCER|MELANOMA|METASTATIC MELANOMA /
	PANCAN	PIM1	21.1136	small-molecule	Phase I /	AZD-1208|SGI-1776|LGH-447 /	LYMPHOMA|ACUTE MYELOID LEUKEMIA|MULTIPLE MYELOMA /
	PANCAN	JAK1	20.5833	small-molecule	Launched /	RUXOLITINIB|TOFACITINIB /	NEOPLASM|IMMUNE SYSTEM DISEASE|RHEUMATOID ARTHRITIS /
	PANCAN	NDUFS7	32.819	small-molecule	Launched /	METFORMIN /	GESTATIONAL DIABETES|BODY WEIGHT GAIN|LI-FRAUMENI SYNDROME|AMENORRHEA|DIABETES MELLITUS|METABOLIC SYNDROME|POLYCYSTIC OVARY SYNDROME|SCHIZOPHRENIA|OBESITY|TYPE I DIABETES MELLITUS|TYPE II DIABETES MELLITUS|ABNORMAL GLUCOSE TOLERANCE|SYSTEMIC LUPUS ERYTHEMATOSUS|PERIPHERAL ARTERIAL DISEASE|METASTATIC PROSTATE CANCER|PROSTATE ADENOCARCINOMA|PROSTATE CARCINOMA|ISCHEMIA REPERFUSION INJURY|BIPOLAR DIS…
	PANCAN	PIK3CA	60.0641	small-molecule	Phase II /	ALPELISIB|SONOLISIB|LY-3023414|BGT-226|ZSTK-474|PF-04691502 /	BREAST CARCINOMA|ENDOMETRIAL NEOPLASM|HEAD AND NECK SQUAMOUS CELL CARCINOMA|SQUAMOUS CELL CARCINOMA /
	PANCAN	PIK3CB	50.25	small-molecule	Phase II /	SONOLISIB|LY-3023414|BGT-226|ZSTK-474|PF-04691502 /	BREAST CARCINOMA|ENDOMETRIAL NEOPLASM /
	PANCAN	ATR	58.1042	small-molecule	Phase I /	VX-970|AZD-6738 /	NEOPLASM|NON-SMALL CELL LUNG CARCINOMA /
	PANCAN	AURKA	33.5548	small-molecule	Phase II /	DANUSERTIB|ENMD-981693|ENMD-2076|AT-9283 /	MULTIPLE MYELOMA|PROSTATE CARCINOMA|CLEAR CELL ADENOCARCINOMA|OVARIAN CARCINOMA|BREAST CARCINOMA|HEPATOCELLULAR CARCINOMA|SARCOMA /
	PANCAN	BCL2	36.625	small-molecule	Launched /	VENETOCLAX /	CHRONIC LYMPHOCYTIC LEUKEMIA /
	PANCAN	CDK2	36.5577	small-molecule	Phase II /	Roniciclib|(7S)-HYDROXYL-STAUROSPORINE|AT-7519|MILCICLIB /	SMALL CELL LUNG CARCINOMA|NEOPLASM|MANTLE CELL LYMPHOMA|CHRONIC LYMPHOCYTIC LEUKEMIA|MELANOMA|CARCINOMA /
	PANCAN	CDK4	51.7984	small-molecule	Launched /	PALBOCICLIB /	BREAST CARCINOMA|NEOPLASM /
	PANCAN	CDK6	49.3333	small-molecule	Launched /	PALBOCICLIB /	BREAST CARCINOMA|NEOPLASM /
	PANCAN	CDK12	34.0076	small-molecule	Phase II /	Roniciclib|AT-7519 /	SMALL CELL LUNG CARCINOMA|NEOPLASM|MANTLE CELL LYMPHOMA|CHRONIC LYMPHOCYTIC LEUKEMIA /
	PANCAN	DHFR	40.7752	small-molecule	Launched /	PEMETREXED DISODIUM|PRALATREXATE|METHOTREXATE /	NEOPLASM|CROHN S DISEASE|RHEUMATOID ARTHRITIS|PSORIASIS|PSORIATIC ARTHRITIS|CANCER|CHRONIC CHILDHOOD ARTHRITIS|IMMUNE SYSTEM DISEASE|CARCINOMA|MYCOSIS FUNGOIDES /
	PANCAN	DNMT1	37.875	small-molecule	Launched /	DECITABINE|AZACITIDINE /	MYELODYSPLASTIC SYNDROME|NEOPLASM|REFRACTORY ANEMIA WITH EXCESS BLASTS|CHRONIC MYELOMONOCYTIC LEUKEMIA /
	PANCAN	HDAC1	72.125	small-molecule	Launched /	ROMIDEPSIN|PANOBINOSTAT|VORINOSTAT|BELINOSTAT /	NEOPLASM|CANCER|MYELODYSPLASTIC SYNDROME|MULTIPLE MYELOMA /
	PANCAN	HDAC2	42.625	small-molecule	Launched /	ROMIDEPSIN|PANOBINOSTAT|VORINOSTAT|BELINOSTAT /	NEOPLASM|CANCER|MYELODYSPLASTIC SYNDROME|MULTIPLE MYELOMA /
	PANCAN	HMGCR	53.9155	small-molecule	Launched /	CERIVASTATIN|ROSUVASTATIN|PITAVASTATIN|FLUVASTATIN|PRAVASTATIN|LOVASTATIN|ATORVASTATIN|SIMVASTATIN /	CORONARY ARTERY DISEASE|CARDIOVASCULAR DISEASE|HYPERCHOLESTEROLEMIA|HEART FAILURE|DISORDER OF LIPID METABOLISM|HYPERTENSION|COMBINED HYPERLIPIDEMIA|ACUTE CORONARY SYNDROME|ANGINA PECTORIS|FRAGILE X SYNDROME|HYPERLIPIDEMIA|CHRONIC KIDNEY DISEASE|DIABETES MELLITUS|HIV-1 INFECTION|KIDNEY DISEASE|RHEUMATOID ARTHRITIS|CORONARY HEART DISEASE|HIV INFECTION|METABOLIC SYNDROME|FAMILIAL HYPERCHOLESTEROLEMI…
	PANCAN	MTOR	37.2243	small-molecule	Phase II /	OSI-027|LY-3023414|CC-223|MLN-0128|BGT-226|PF-04691502|AZD-2014 /	BREAST CARCINOMA|CLEAR CELL RENAL CARCINOMA|ENDOMETRIAL NEOPLASM|RENAL CELL CARCINOMA|PROSTATE CARCINOMA|THYROID CARCINOMA /
	PANCAN	NDUFA1	29.9375	small-molecule	Launched /	METFORMIN /	GESTATIONAL DIABETES|BODY WEIGHT GAIN|LI-FRAUMENI SYNDROME|AMENORRHEA|DIABETES MELLITUS|METABOLIC SYNDROME|POLYCYSTIC OVARY SYNDROME|SCHIZOPHRENIA|OBESITY|TYPE I DIABETES MELLITUS|TYPE II DIABETES MELLITUS|ABNORMAL GLUCOSE TOLERANCE|SYSTEMIC LUPUS ERYTHEMATOSUS|PERIPHERAL ARTERIAL DISEASE|METASTATIC PROSTATE CANCER|PROSTATE ADENOCARCINOMA|PROSTATE CARCINOMA|ISCHEMIA REPERFUSION INJURY|BIPOLAR DIS…
	PANCAN	NDUFA2	26.25	small-molecule	Launched /	METFORMIN /	GESTATIONAL DIABETES|BODY WEIGHT GAIN|LI-FRAUMENI SYNDROME|AMENORRHEA|DIABETES MELLITUS|METABOLIC SYNDROME|POLYCYSTIC OVARY SYNDROME|SCHIZOPHRENIA|OBESITY|TYPE I DIABETES MELLITUS|TYPE II DIABETES MELLITUS|ABNORMAL GLUCOSE TOLERANCE|SYSTEMIC LUPUS ERYTHEMATOSUS|PERIPHERAL ARTERIAL DISEASE|METASTATIC PROSTATE CANCER|PROSTATE ADENOCARCINOMA|PROSTATE CARCINOMA|ISCHEMIA REPERFUSION INJURY|BIPOLAR DIS…
	PANCAN	NDUFA3	39.6176	small-molecule	Launched /	METFORMIN /	GESTATIONAL DIABETES|BODY WEIGHT GAIN|LI-FRAUMENI SYNDROME|AMENORRHEA|DIABETES MELLITUS|METABOLIC SYNDROME|POLYCYSTIC OVARY SYNDROME|SCHIZOPHRENIA|OBESITY|TYPE I DIABETES MELLITUS|TYPE II DIABETES MELLITUS|ABNORMAL GLUCOSE TOLERANCE|SYSTEMIC LUPUS ERYTHEMATOSUS|PERIPHERAL ARTERIAL DISEASE|METASTATIC PROSTATE CANCER|PROSTATE ADENOCARCINOMA|PROSTATE CARCINOMA|ISCHEMIA REPERFUSION INJURY|BIPOLAR DIS…
	PANCAN	NDUFA5	19.125	small-molecule	Launched /	METFORMIN /	GESTATIONAL DIABETES|BODY WEIGHT GAIN|LI-FRAUMENI SYNDROME|AMENORRHEA|DIABETES MELLITUS|METABOLIC SYNDROME|POLYCYSTIC OVARY SYNDROME|SCHIZOPHRENIA|OBESITY|TYPE I DIABETES MELLITUS|TYPE II DIABETES MELLITUS|ABNORMAL GLUCOSE TOLERANCE|SYSTEMIC LUPUS ERYTHEMATOSUS|PERIPHERAL ARTERIAL DISEASE|METASTATIC PROSTATE CANCER|PROSTATE ADENOCARCINOMA|PROSTATE CARCINOMA|ISCHEMIA REPERFUSION INJURY|BIPOLAR DIS…
	PANCAN	NDUFA6	39.2222	small-molecule	Launched /	METFORMIN /	GESTATIONAL DIABETES|BODY WEIGHT GAIN|LI-FRAUMENI SYNDROME|AMENORRHEA|DIABETES MELLITUS|METABOLIC SYNDROME|POLYCYSTIC OVARY SYNDROME|SCHIZOPHRENIA|OBESITY|TYPE I DIABETES MELLITUS|TYPE II DIABETES MELLITUS|ABNORMAL GLUCOSE TOLERANCE|SYSTEMIC LUPUS ERYTHEMATOSUS|PERIPHERAL ARTERIAL DISEASE|METASTATIC PROSTATE CANCER|PROSTATE ADENOCARCINOMA|PROSTATE CARCINOMA|ISCHEMIA REPERFUSION INJURY|BIPOLAR DIS…
	PANCAN	NDUFA8	35.625	small-molecule	Launched /	METFORMIN /	GESTATIONAL DIABETES|BODY WEIGHT GAIN|LI-FRAUMENI SYNDROME|AMENORRHEA|DIABETES MELLITUS|METABOLIC SYNDROME|POLYCYSTIC OVARY SYNDROME|SCHIZOPHRENIA|OBESITY|TYPE I DIABETES MELLITUS|TYPE II DIABETES MELLITUS|ABNORMAL GLUCOSE TOLERANCE|SYSTEMIC LUPUS ERYTHEMATOSUS|PERIPHERAL ARTERIAL DISEASE|METASTATIC PROSTATE CANCER|PROSTATE ADENOCARCINOMA|PROSTATE CARCINOMA|ISCHEMIA REPERFUSION INJURY|BIPOLAR DIS…
	PANCAN	NDUFA9	36.4551	small-molecule	Launched /	METFORMIN /	GESTATIONAL DIABETES|BODY WEIGHT GAIN|LI-FRAUMENI SYNDROME|AMENORRHEA|DIABETES MELLITUS|METABOLIC SYNDROME|POLYCYSTIC OVARY SYNDROME|SCHIZOPHRENIA|OBESITY|TYPE I DIABETES MELLITUS|TYPE II DIABETES MELLITUS|ABNORMAL GLUCOSE TOLERANCE|SYSTEMIC LUPUS ERYTHEMATOSUS|PERIPHERAL ARTERIAL DISEASE|METASTATIC PROSTATE CANCER|PROSTATE ADENOCARCINOMA|PROSTATE CARCINOMA|ISCHEMIA REPERFUSION INJURY|BIPOLAR DIS…
	PANCAN	NDUFA10	29.5	small-molecule	Launched /	METFORMIN /	GESTATIONAL DIABETES|BODY WEIGHT GAIN|LI-FRAUMENI SYNDROME|AMENORRHEA|DIABETES MELLITUS|METABOLIC SYNDROME|POLYCYSTIC OVARY SYNDROME|SCHIZOPHRENIA|OBESITY|TYPE I DIABETES MELLITUS|TYPE II DIABETES MELLITUS|ABNORMAL GLUCOSE TOLERANCE|SYSTEMIC LUPUS ERYTHEMATOSUS|PERIPHERAL ARTERIAL DISEASE|METASTATIC PROSTATE CANCER|PROSTATE ADENOCARCINOMA|PROSTATE CARCINOMA|ISCHEMIA REPERFUSION INJURY|BIPOLAR DIS…
	PANCAN	NDUFA11	30.4153	small-molecule	Launched /	METFORMIN /	GESTATIONAL DIABETES|BODY WEIGHT GAIN|LI-FRAUMENI SYNDROME|AMENORRHEA|DIABETES MELLITUS|METABOLIC SYNDROME|POLYCYSTIC OVARY SYNDROME|SCHIZOPHRENIA|OBESITY|TYPE I DIABETES MELLITUS|TYPE II DIABETES MELLITUS|ABNORMAL GLUCOSE TOLERANCE|SYSTEMIC LUPUS ERYTHEMATOSUS|PERIPHERAL ARTERIAL DISEASE|METASTATIC PROSTATE CANCER|PROSTATE ADENOCARCINOMA|PROSTATE CARCINOMA|ISCHEMIA REPERFUSION INJURY|BIPOLAR DIS…
	PANCAN	NDUFAB1	33.7708	small-molecule	Launched /	METFORMIN /	GESTATIONAL DIABETES|BODY WEIGHT GAIN|LI-FRAUMENI SYNDROME|AMENORRHEA|DIABETES MELLITUS|METABOLIC SYNDROME|POLYCYSTIC OVARY SYNDROME|SCHIZOPHRENIA|OBESITY|TYPE I DIABETES MELLITUS|TYPE II DIABETES MELLITUS|ABNORMAL GLUCOSE TOLERANCE|SYSTEMIC LUPUS ERYTHEMATOSUS|PERIPHERAL ARTERIAL DISEASE|METASTATIC PROSTATE CANCER|PROSTATE ADENOCARCINOMA|PROSTATE CARCINOMA|ISCHEMIA REPERFUSION INJURY|BIPOLAR DIS…
	PANCAN	NDUFAF1	26.6818	small-molecule	Launched /	METFORMIN /	GESTATIONAL DIABETES|BODY WEIGHT GAIN|LI-FRAUMENI SYNDROME|AMENORRHEA|DIABETES MELLITUS|METABOLIC SYNDROME|POLYCYSTIC OVARY SYNDROME|SCHIZOPHRENIA|OBESITY|TYPE I DIABETES MELLITUS|TYPE II DIABETES MELLITUS|ABNORMAL GLUCOSE TOLERANCE|SYSTEMIC LUPUS ERYTHEMATOSUS|PERIPHERAL ARTERIAL DISEASE|METASTATIC PROSTATE CANCER|PROSTATE ADENOCARCINOMA|PROSTATE CARCINOMA|ISCHEMIA REPERFUSION INJURY|BIPOLAR DIS…
	PANCAN	NDUFAF2	15.3125	small-molecule	Launched /	METFORMIN /	GESTATIONAL DIABETES|BODY WEIGHT GAIN|LI-FRAUMENI SYNDROME|AMENORRHEA|DIABETES MELLITUS|METABOLIC SYNDROME|POLYCYSTIC OVARY SYNDROME|SCHIZOPHRENIA|OBESITY|TYPE I DIABETES MELLITUS|TYPE II DIABETES MELLITUS|ABNORMAL GLUCOSE TOLERANCE|SYSTEMIC LUPUS ERYTHEMATOSUS|PERIPHERAL ARTERIAL DISEASE|METASTATIC PROSTATE CANCER|PROSTATE ADENOCARCINOMA|PROSTATE CARCINOMA|ISCHEMIA REPERFUSION INJURY|BIPOLAR DIS…
	PANCAN	NDUFAF3	32.4167	small-molecule	Launched /	METFORMIN /	GESTATIONAL DIABETES|BODY WEIGHT GAIN|LI-FRAUMENI SYNDROME|AMENORRHEA|DIABETES MELLITUS|METABOLIC SYNDROME|POLYCYSTIC OVARY SYNDROME|SCHIZOPHRENIA|OBESITY|TYPE I DIABETES MELLITUS|TYPE II DIABETES MELLITUS|ABNORMAL GLUCOSE TOLERANCE|SYSTEMIC LUPUS ERYTHEMATOSUS|PERIPHERAL ARTERIAL DISEASE|METASTATIC PROSTATE CANCER|PROSTATE ADENOCARCINOMA|PROSTATE CARCINOMA|ISCHEMIA REPERFUSION INJURY|BIPOLAR DIS…
	PANCAN	NDUFB2	29.9861	small-molecule	Launched /	METFORMIN /	GESTATIONAL DIABETES|BODY WEIGHT GAIN|LI-FRAUMENI SYNDROME|AMENORRHEA|DIABETES MELLITUS|METABOLIC SYNDROME|POLYCYSTIC OVARY SYNDROME|SCHIZOPHRENIA|OBESITY|TYPE I DIABETES MELLITUS|TYPE II DIABETES MELLITUS|ABNORMAL GLUCOSE TOLERANCE|SYSTEMIC LUPUS ERYTHEMATOSUS|PERIPHERAL ARTERIAL DISEASE|METASTATIC PROSTATE CANCER|PROSTATE ADENOCARCINOMA|PROSTATE CARCINOMA|ISCHEMIA REPERFUSION INJURY|BIPOLAR DIS…
	PANCAN	NDUFB5	22.25	small-molecule	Launched /	METFORMIN /	GESTATIONAL DIABETES|BODY WEIGHT GAIN|LI-FRAUMENI SYNDROME|AMENORRHEA|DIABETES MELLITUS|METABOLIC SYNDROME|POLYCYSTIC OVARY SYNDROME|SCHIZOPHRENIA|OBESITY|TYPE I DIABETES MELLITUS|TYPE II DIABETES MELLITUS|ABNORMAL GLUCOSE TOLERANCE|SYSTEMIC LUPUS ERYTHEMATOSUS|PERIPHERAL ARTERIAL DISEASE|METASTATIC PROSTATE CANCER|PROSTATE ADENOCARCINOMA|PROSTATE CARCINOMA|ISCHEMIA REPERFUSION INJURY|BIPOLAR DIS…
	PANCAN	NDUFB6	18.8333	small-molecule	Launched /	METFORMIN /	GESTATIONAL DIABETES|BODY WEIGHT GAIN|LI-FRAUMENI SYNDROME|AMENORRHEA|DIABETES MELLITUS|METABOLIC SYNDROME|POLYCYSTIC OVARY SYNDROME|SCHIZOPHRENIA|OBESITY|TYPE I DIABETES MELLITUS|TYPE II DIABETES MELLITUS|ABNORMAL GLUCOSE TOLERANCE|SYSTEMIC LUPUS ERYTHEMATOSUS|PERIPHERAL ARTERIAL DISEASE|METASTATIC PROSTATE CANCER|PROSTATE ADENOCARCINOMA|PROSTATE CARCINOMA|ISCHEMIA REPERFUSION INJURY|BIPOLAR DIS…
	PANCAN	NDUFB7	43.0688	small-molecule	Launched /	METFORMIN /	GESTATIONAL DIABETES|BODY WEIGHT GAIN|LI-FRAUMENI SYNDROME|AMENORRHEA|DIABETES MELLITUS|METABOLIC SYNDROME|POLYCYSTIC OVARY SYNDROME|SCHIZOPHRENIA|OBESITY|TYPE I DIABETES MELLITUS|TYPE II DIABETES MELLITUS|ABNORMAL GLUCOSE TOLERANCE|SYSTEMIC LUPUS ERYTHEMATOSUS|PERIPHERAL ARTERIAL DISEASE|METASTATIC PROSTATE CANCER|PROSTATE ADENOCARCINOMA|PROSTATE CARCINOMA|ISCHEMIA REPERFUSION INJURY|BIPOLAR DIS…
	PANCAN	NDUFB8	28.4	small-molecule	Launched /	METFORMIN /	GESTATIONAL DIABETES|BODY WEIGHT GAIN|LI-FRAUMENI SYNDROME|AMENORRHEA|DIABETES MELLITUS|METABOLIC SYNDROME|POLYCYSTIC OVARY SYNDROME|SCHIZOPHRENIA|OBESITY|TYPE I DIABETES MELLITUS|TYPE II DIABETES MELLITUS|ABNORMAL GLUCOSE TOLERANCE|SYSTEMIC LUPUS ERYTHEMATOSUS|PERIPHERAL ARTERIAL DISEASE|METASTATIC PROSTATE CANCER|PROSTATE ADENOCARCINOMA|PROSTATE CARCINOMA|ISCHEMIA REPERFUSION INJURY|BIPOLAR DIS…
	PANCAN	NDUFC1	21.3125	small-molecule	Launched /	METFORMIN /	GESTATIONAL DIABETES|BODY WEIGHT GAIN|LI-FRAUMENI SYNDROME|AMENORRHEA|DIABETES MELLITUS|METABOLIC SYNDROME|POLYCYSTIC OVARY SYNDROME|SCHIZOPHRENIA|OBESITY|TYPE I DIABETES MELLITUS|TYPE II DIABETES MELLITUS|ABNORMAL GLUCOSE TOLERANCE|SYSTEMIC LUPUS ERYTHEMATOSUS|PERIPHERAL ARTERIAL DISEASE|METASTATIC PROSTATE CANCER|PROSTATE ADENOCARCINOMA|PROSTATE CARCINOMA|ISCHEMIA REPERFUSION INJURY|BIPOLAR DIS…
	PANCAN	NDUFS1	34.9392	small-molecule	Launched /	METFORMIN /	GESTATIONAL DIABETES|BODY WEIGHT GAIN|LI-FRAUMENI SYNDROME|AMENORRHEA|DIABETES MELLITUS|METABOLIC SYNDROME|POLYCYSTIC OVARY SYNDROME|SCHIZOPHRENIA|OBESITY|TYPE I DIABETES MELLITUS|TYPE II DIABETES MELLITUS|ABNORMAL GLUCOSE TOLERANCE|SYSTEMIC LUPUS ERYTHEMATOSUS|PERIPHERAL ARTERIAL DISEASE|METASTATIC PROSTATE CANCER|PROSTATE ADENOCARCINOMA|PROSTATE CARCINOMA|ISCHEMIA REPERFUSION INJURY|BIPOLAR DIS…
	PANCAN	NDUFS2	41.2217	small-molecule	Launched /	METFORMIN /	GESTATIONAL DIABETES|BODY WEIGHT GAIN|LI-FRAUMENI SYNDROME|AMENORRHEA|DIABETES MELLITUS|METABOLIC SYNDROME|POLYCYSTIC OVARY SYNDROME|SCHIZOPHRENIA|OBESITY|TYPE I DIABETES MELLITUS|TYPE II DIABETES MELLITUS|ABNORMAL GLUCOSE TOLERANCE|SYSTEMIC LUPUS ERYTHEMATOSUS|PERIPHERAL ARTERIAL DISEASE|METASTATIC PROSTATE CANCER|PROSTATE ADENOCARCINOMA|PROSTATE CARCINOMA|ISCHEMIA REPERFUSION INJURY|BIPOLAR DIS…
	PANCAN	NDUFS3	24.25	small-molecule	Launched /	METFORMIN /	GESTATIONAL DIABETES|BODY WEIGHT GAIN|LI-FRAUMENI SYNDROME|AMENORRHEA|DIABETES MELLITUS|METABOLIC SYNDROME|POLYCYSTIC OVARY SYNDROME|SCHIZOPHRENIA|OBESITY|TYPE I DIABETES MELLITUS|TYPE II DIABETES MELLITUS|ABNORMAL GLUCOSE TOLERANCE|SYSTEMIC LUPUS ERYTHEMATOSUS|PERIPHERAL ARTERIAL DISEASE|METASTATIC PROSTATE CANCER|PROSTATE ADENOCARCINOMA|PROSTATE CARCINOMA|ISCHEMIA REPERFUSION INJURY|BIPOLAR DIS…
	PANCAN	NDUFS5	26.3664	small-molecule	Launched /	METFORMIN /	GESTATIONAL DIABETES|BODY WEIGHT GAIN|LI-FRAUMENI SYNDROME|AMENORRHEA|DIABETES MELLITUS|METABOLIC SYNDROME|POLYCYSTIC OVARY SYNDROME|SCHIZOPHRENIA|OBESITY|TYPE I DIABETES MELLITUS|TYPE II DIABETES MELLITUS|ABNORMAL GLUCOSE TOLERANCE|SYSTEMIC LUPUS ERYTHEMATOSUS|PERIPHERAL ARTERIAL DISEASE|METASTATIC PROSTATE CANCER|PROSTATE ADENOCARCINOMA|PROSTATE CARCINOMA|ISCHEMIA REPERFUSION INJURY|BIPOLAR DIS…
	PANCAN	NDUFS8	31.8649	small-molecule	Launched /	METFORMIN /	GESTATIONAL DIABETES|BODY WEIGHT GAIN|LI-FRAUMENI SYNDROME|AMENORRHEA|DIABETES MELLITUS|METABOLIC SYNDROME|POLYCYSTIC OVARY SYNDROME|SCHIZOPHRENIA|OBESITY|TYPE I DIABETES MELLITUS|TYPE II DIABETES MELLITUS|ABNORMAL GLUCOSE TOLERANCE|SYSTEMIC LUPUS ERYTHEMATOSUS|PERIPHERAL ARTERIAL DISEASE|METASTATIC PROSTATE CANCER|PROSTATE ADENOCARCINOMA|PROSTATE CARCINOMA|ISCHEMIA REPERFUSION INJURY|BIPOLAR DIS…
	PANCAN	NDUFV1	40.1061	small-molecule	Launched /	METFORMIN /	GESTATIONAL DIABETES|BODY WEIGHT GAIN|LI-FRAUMENI SYNDROME|AMENORRHEA|DIABETES MELLITUS|METABOLIC SYNDROME|POLYCYSTIC OVARY SYNDROME|SCHIZOPHRENIA|OBESITY|TYPE I DIABETES MELLITUS|TYPE II DIABETES MELLITUS|ABNORMAL GLUCOSE TOLERANCE|SYSTEMIC LUPUS ERYTHEMATOSUS|PERIPHERAL ARTERIAL DISEASE|METASTATIC PROSTATE CANCER|PROSTATE ADENOCARCINOMA|PROSTATE CARCINOMA|ISCHEMIA REPERFUSION INJURY|BIPOLAR DIS…
	PANCAN	NDUFV2	17.25	small-molecule	Launched /	METFORMIN /	GESTATIONAL DIABETES|BODY WEIGHT GAIN|LI-FRAUMENI SYNDROME|AMENORRHEA|DIABETES MELLITUS|METABOLIC SYNDROME|POLYCYSTIC OVARY SYNDROME|SCHIZOPHRENIA|OBESITY|TYPE I DIABETES MELLITUS|TYPE II DIABETES MELLITUS|ABNORMAL GLUCOSE TOLERANCE|SYSTEMIC LUPUS ERYTHEMATOSUS|PERIPHERAL ARTERIAL DISEASE|METASTATIC PROSTATE CANCER|PROSTATE ADENOCARCINOMA|PROSTATE CARCINOMA|ISCHEMIA REPERFUSION INJURY|BIPOLAR DIS…
	PANCAN	PPAT	26.3309	small-molecule	Launched /	MERCAPTOPURINE|AZATHIOPRINE /	NEOPLASM|RHEUMATOID ARTHRITIS|VASCULITIS|SYSTEMIC LUPUS ERYTHEMATOSUS|ULCERATIVE COLITIS|IMMUNE SYSTEM DISEASE /
	PANCAN	RPS6KB1	22.1538	small-molecule	Phase I /	MSC-2363318A|LY-2584702|XL-418|LY-2780301 /	NEOPLASM|CANCER /
	PANCAN	TTK	34.6293	small-molecule	Phase I /	BAY-1161909|BAY-1217389 /	BREAST CARCINOMA /
	PANCAN	TYMS	55.0769	small-molecule	Launched /	PEMETREXED DISODIUM|CAPECITABINE|FLOXURIDINE|FLUOROURACIL /	BREAST CARCINOMA|CANCER|COLORECTAL ADENOCARCINOMA|NEOPLASM|COLONIC NEOPLASM|KELOID|EPENDYMOMA|BREAST NEOPLASM /
