## Supplementary Tables for "Prioritisation of oncology therapeutic targets using CRISPR-Cas9 screening": Table S8 - HP_ComboMarkers.xlsx

### Sheet: Table S8
Table S8 - Differential dependency markers combined across tissues
Cancer Types	Target	Marker	Loss of fitness effect delta	Effect Size	Pval	FDR %
Colorectal Carcinoma, Lung Adenocarcinoma, Ovarian Carcinoma	KRAS	KRAS_mut	-1.87132	1.86532	1.48858e-08	0.000431688
Breast Carcinoma, Colorectal Carcinoma	NUP153	G20q13.2(ARFGAP1,GNAS)	0.462844	1.32351	4.17727e-08	0.000605704
Colorectal Carcinoma, Ovarian Carcinoma	WRN	MSI	-2.51015	3.7593	7.94145e-07	0.00655443
Breast Carcinoma, Neuroblastoma, Pancreatic Carcinoma	EIF1AD	L9p24.3(BNC2,CDKN2A,JAK2,PSIP1)	-1.00459	1.28726	9.04059e-07	0.00655443
Breast Carcinoma, Colorectal Carcinoma, Ovarian Carcinoma	PIK3CA	PIK3CA_mut	-1.47238	1.84143	1.25713e-06	0.00729137
Colorectal Carcinoma, Ovarian Carcinoma	WRN	MLL2_mut	-2.63632	3.72337	1.54205e-06	0.00745323
Lung Adenocarcinoma, Neuroblastoma	PRMT5	L4q32.1(FAT1,IRF2)	0.874672	1.43803	3.74006e-06	0.0154945
Colorectal Carcinoma, Neuroblastoma, Ovarian Carcinoma	USP7	TP53_mut	0.888921	1.41018	5.27053e-06	0.0185788
Lung Adenocarcinoma, Neuroblastoma, Pancreatic Carcinoma	CCDC174	LXp21.3(IL1RAPL1)	-0.434364	1.32838	6.07547e-06	0.0185788
Breast Carcinoma, Lung Adenocarcinoma	SPAG5	TP53_mut	-0.473642	1.16893	6.43161e-06	0.0185788
Colorectal Carcinoma, Ovarian Carcinoma	YAP1	PIK3CA_mut	0.569642	0.899132	8.29827e-06	0.0185788
Ovarian Carcinoma, Squamous Cell Lung Carcinoma	BCL2L1	L2q14.2(ERCC3)	1.35435	1.30259	8.6718e-06	0.0185788
Lung Adenocarcinoma, Neuroblastoma	WTAP	L6q25.2(ARID1B,MAP3K4,MLLT4)	-0.702164	1.38585	8.87625e-06	0.0185788
Colorectal Carcinoma, Ovarian Carcinoma	IGF1R	PIK3CA_mut	0.553058	0.883667	8.96908e-06	0.0185788
Lung Adenocarcinoma, Pancreatic Carcinoma	MVD	L4q32.1(FAT1,IRF2)	0.517776	1.23232	1.39135e-05	0.0268993
Lung Adenocarcinoma, Neuroblastoma	PGGT1B	L4q32.1(FAT1,IRF2)	0.829598	1.19426	1.67239e-05	0.030312
Colorectal Carcinoma, Ovarian Carcinoma	IGF1R	PTEN_mut	0.545018	0.852987	2.39817e-05	0.0397745
Breast Carcinoma, Pancreatic Carcinoma	MVD	L8p21.1(FBXO16,ZNF395)	0.502943	1.06026	2.46876e-05	0.0397745
Colorectal Carcinoma, Ovarian Carcinoma	YAP1	ARID1A_mut	0.573429	0.914855	2.87438e-05	0.043872
Breast Carcinoma, Colorectal Carcinoma, Squamous Cell Lung Carcinoma	METAP1	LXp22.32(NLGN4X)	0.537946	1.09953	3.13498e-05	0.0454572
Lung Adenocarcinoma, Ovarian Carcinoma	UBIAD1	L3p26.3(SRGAP3)	0.734468	0.832669	3.32596e-05	0.0459299
Lung Adenocarcinoma, Ovarian Carcinoma, Pancreatic Carcinoma	SHOC2	LXp22.32(NLGN4X)	-0.46651	1.13061	3.97308e-05	0.0523724
Lung Adenocarcinoma, Pancreatic Carcinoma	CCDC174	LXp22.32(NLGN4X)	-0.492368	1.51936	4.22247e-05	0.0532399
Lung Adenocarcinoma, Ovarian Carcinoma, Pancreatic Carcinoma	UBIAD1	G12p12.3(KRAS)	0.638689	0.755801	4.6428e-05	0.0545641
Ovarian Carcinoma, Pancreatic Carcinoma	CMPK1	L3p26.3(SRGAP3)	0.530995	0.927123	4.7038e-05	0.0545641
Lung Adenocarcinoma, Pancreatic Carcinoma	CDIPT	LXq13.3(ATRX)	0.628745	1.06935	5.13165e-05	0.0562724
Lung Adenocarcinoma, Ovarian Carcinoma, Pancreatic Carcinoma	PFDN5	LXq13.3(ATRX)	0.436913	0.78577	5.23916e-05	0.0562724
Ovarian Carcinoma, Pancreatic Carcinoma	ARFRP1	SMAD4_mut	0.597705	0.967151	5.43363e-05	0.0562768
Lung Adenocarcinoma, Pancreatic Carcinoma	CCDC174	LXq13.3(ATRX)	-0.513096	1.56452	5.64101e-05	0.0564101
Breast Carcinoma, Lung Adenocarcinoma	INTS6	L7q31.31(POT1)	1.21149	0.959637	6.9932e-05	0.0676009
Lung Adenocarcinoma, Pancreatic Carcinoma	CCDC174	LXq21.33(DIAPH2)	-0.508234	1.52346	7.27874e-05	0.0680914
Colorectal Carcinoma, Ovarian Carcinoma	PFAS	L3p14.2(FHIT)	-0.485309	1.17306	7.88779e-05	0.0714831
Ovarian Carcinoma, Pancreatic Carcinoma	IGF1R	L3p14.2(FHIT)	-0.608009	1.54523	8.61578e-05	0.0757145
Ovarian Carcinoma, Pancreatic Carcinoma	RANBP2	L18q22.1(ATP9B,C18orf63,CBLN2)	-0.395834	1.17234	9.65953e-05	0.0809179
Breast Carcinoma, Lung Adenocarcinoma	FDXR	G5p13.3(IL7R)	0.331593	1.01406	9.76595e-05	0.0809179
Breast Carcinoma, Colorectal Carcinoma, Lung Adenocarcinoma	NOB1	TP53_mut	0.601561	1.27944	0.000101259	0.0809858
Colorectal Carcinoma, Neuroblastoma, Ovarian Carcinoma	PPM1D	TP53_mut	0.910259	1.28382	0.000103327	0.0809858
Breast Carcinoma, Lung Adenocarcinoma	VDAC1	L3p14.2(FHIT)	-0.552809	1.07258	0.000111064	0.0841598
Colorectal Carcinoma, Neuroblastoma, Ovarian Carcinoma	MDM4	TP53_mut	0.915434	1.26575	0.000113389	0.0841598
Colorectal Carcinoma, Ovarian Carcinoma	WRN	G8q24.21(MYC)	0.872587	0.693761	0.000117824	0.0841598
Lung Adenocarcinoma, Neuroblastoma	TXNL4B	L4q32.1(FAT1,IRF2)	1.00927	1.19669	0.000118985	0.0841598
Colorectal Carcinoma, Ovarian Carcinoma	MDM4	L8p23.3(AGPAT5,ANGPT2,ARHGEF10)	0.472296	0.94005	0.000128217	0.0877808
Breast Carcinoma, Colorectal Carcinoma	ASNA1	L7q31.31(POT1)	0.455712	0.943718	0.000130158	0.0877808
Ovarian Carcinoma, Pancreatic Carcinoma	RHOA	G12p12.3(KRAS)	0.431426	0.849976	0.000158849	0.104696
Colorectal Carcinoma, Ovarian Carcinoma	RPL22L1	L8p23.3(AGPAT5,ANGPT2,ARHGEF10)	0.603421	0.971403	0.000164023	0.105704
Breast Carcinoma, Lung Adenocarcinoma	ASNA1	G11q13.2(CCND1,CTTN)	0.483449	0.990368	0.000170957	0.105739
Breast Carcinoma, Colorectal Carcinoma	PIK3CA	PTEN_mut	1.1057	1.01832	0.000174352	0.105739
Pancreatic Carcinoma, Squamous Cell Lung Carcinoma	GTF2H2C	LXq21.33(DIAPH2)	0.63525	1.32461	0.000176759	0.105739
Colorectal Carcinoma, Neuroblastoma, Ovarian Carcinoma	MDM4	L18q22.1(ATP9B,C18orf63,CBLN2)	0.600186	0.751093	0.000178864	0.105739
Colorectal Carcinoma, Ovarian Carcinoma	SLC7A6OS	L8p23.3(AGPAT5,ANGPT2,ARHGEF10)	-0.508293	1.11692	0.000184545	0.105739
Lung Adenocarcinoma, Neuroblastoma	METAP2	L4q32.1(FAT1,IRF2)	0.501079	1.24496	0.000188392	0.105739
Colorectal Carcinoma, Ovarian Carcinoma	BRD2	SMAD4_mut	0.749138	1.25619	0.00019725	0.105739
Colorectal Carcinoma, Ovarian Carcinoma	WRN	ARID1A_mut	-1.75824	1.72284	0.000197875	0.105739
Lung Adenocarcinoma, Pancreatic Carcinoma	ERCC2	L4q32.1(FAT1,IRF2)	0.438068	1.25633	0.000200593	0.105739
Breast Carcinoma, Ovarian Carcinoma	NELFCD	G8q23.3(RAD21)	0.584504	1.09124	0.0002038	0.105739
Lung Adenocarcinoma, Ovarian Carcinoma, Pancreatic Carcinoma	METTL16	L3p26.3(SRGAP3)	1.13305	1.24894	0.000205055	0.105739
Neuroblastoma, Pancreatic Carcinoma	ACO2	G3q26.1(OTOL1)	1.08025	0.977904	0.00020844	0.105739
Breast Carcinoma, Pancreatic Carcinoma	PTPN11	L16q23.1(ACSF3,ADAD2,ADAMTS18)	0.757035	1.16388	0.000211477	0.105739
Neuroblastoma, Pancreatic Carcinoma	MED21	L3p26.3(SRGAP3)	-0.529644	1.36857	0.00023705	0.114021
Colorectal Carcinoma, Lung Adenocarcinoma	EIF1AD	L16q12.1(CHD9,CNOT1,CYLD,MMP2,NUP93)	-0.746013	0.808932	0.00023808	0.114021
Lung Adenocarcinoma, Ovarian Carcinoma	METTL16	G12p12.3(KRAS)	0.947066	0.960577	0.000242112	0.114021
Colorectal Carcinoma, Neuroblastoma	TTF2	L4q32.1(FAT1,IRF2)	-0.374011	0.943325	0.000245946	0.114021
Lung Adenocarcinoma, Ovarian Carcinoma	CMPK1	G12p12.3(KRAS)	0.627824	1.07218	0.000250181	0.114021
Ovarian Carcinoma, Pancreatic Carcinoma	SAE1	L3p26.3(SRGAP3)	0.770205	1.10841	0.000251633	0.114021
Colorectal Carcinoma, Ovarian Carcinoma	OGDH	G3q26.1(OTOL1)	0.706249	1.07517	0.000259803	0.115912
Breast Carcinoma, Colorectal Carcinoma	ARF4	G8q24.21(MYC)	0.741688	0.819177	0.000271353	0.11912
Colorectal Carcinoma, Ovarian Carcinoma	MDM4	L8p23.1(MTMR9) L8p23.1(C8orf49,GATA4)	0.367045	0.687725	0.00027718	0.11912
Colorectal Carcinoma, Ovarian Carcinoma	RPL22L1	G8q24.21(MYC)	0.612675	0.95037	0.000279316	0.11912
Colorectal Carcinoma, Lung Adenocarcinoma	WDR73	TP53_mut	-0.341609	0.863114	0.000300107	0.126132
Lung Adenocarcinoma, Pancreatic Carcinoma	DNLZ	LXq13.3(ATRX)	0.33819	0.970767	0.000304976	0.126201
Colorectal Carcinoma, Pancreatic Carcinoma	TAF7	L16q23.1(ACSF3,ADAD2,ADAMTS18)	-0.407451	1.14053	0.000311235	0.126201
Colorectal Carcinoma, Ovarian Carcinoma	WRN	G3q26.1(OTOL1)	0.755198	0.591118	0.000313328	0.126201
Ovarian Carcinoma, Pancreatic Carcinoma	GPX4	L3p14.2(FHIT)	1.2066	0.918852	0.000318713	0.126612
Colorectal Carcinoma, Neuroblastoma, Ovarian Carcinoma	DCLRE1B	TP53_mut	0.538626	1.02311	0.000354352	0.138868
Ovarian Carcinoma, Pancreatic Carcinoma	SFSWAP	L18q22.1(ATP9B,C18orf63,CBLN2)	-0.356722	1.04646	0.000382686	0.147972
Colorectal Carcinoma, Pancreatic Carcinoma	WDR74	L3p26.3(SRGAP3)	0.747464	0.744817	0.000397681	0.151747
Breast Carcinoma, Ovarian Carcinoma	WDR74	LXq21.33(DIAPH2) LXq22.3(COL4A5,COL4A6) LXq22.3(GUCY2F)	0.758454	0.916086	0.000408425	0.152643
Breast Carcinoma, Lung Adenocarcinoma	ACTB	LXq13.3(ATRX)	0.62772	0.977664	0.000410558	0.152643
Breast Carcinoma, Lung Adenocarcinoma	MCL1	TP53_mut	-0.711921	0.893476	0.000430108	0.156185
Colorectal Carcinoma, Ovarian Carcinoma	ITGB5	L2q14.2(ERCC3)	0.372916	0.649067	0.000430855	0.156185
Colorectal Carcinoma, Ovarian Carcinoma	TAZ	MLL2_mut	0.328805	0.735212	0.000459465	0.1645
Lung Adenocarcinoma, Pancreatic Carcinoma	MFN2	LXp11.3(EFHC2)	0.53855	1.1573	0.00046956	0.165369
Colorectal Carcinoma, Neuroblastoma	CFL1	L4q32.1(FAT1,IRF2)	0.85318	0.787814	0.000473297	0.165369
Ovarian Carcinoma, Pancreatic Carcinoma	PFDN5	L20p12.1(MACROD2)	0.492093	0.922046	0.000497282	0.171681
Colorectal Carcinoma, Ovarian Carcinoma	ITGB5	PIK3CA_mut	0.388141	0.680502	0.000513572	0.175219
Breast Carcinoma, Ovarian Carcinoma	DCLRE1B	G3q26.1(OTOL1)	0.380301	0.809244	0.000547522	0.184629
Breast Carcinoma, Lung Adenocarcinoma	SUPT4H1	G1q42.13(ARID4B,FH)	0.581671	0.92238	0.000564198	0.188066
Colorectal Carcinoma, Ovarian Carcinoma	DDX27	G20q13.2(ARFGAP1,GNAS)	0.463898	1.05866	0.000582933	0.191328
Ovarian Carcinoma, Pancreatic Carcinoma	SFSWAP	L18q21.2(MRO) L18q21.2(SMAD4)	-0.408773	1.19499	0.000599019	0.191328
Breast Carcinoma, Neuroblastoma	TAF7	G3q26.1(OTOL1)	0.392537	1.10411	0.000602296	0.191328
Lung Adenocarcinoma, Ovarian Carcinoma	ADSL	L6q25.2(ARID1B,MAP3K4,MLLT4)	0.768589	0.887977	0.000610984	0.191328
Colorectal Carcinoma, Pancreatic Carcinoma	METAP1	L16q23.1(ACSF3,ADAD2,ADAMTS18)	-0.581786	1.07043	0.000613721	0.191328
Colorectal Carcinoma, Neuroblastoma	GOSR2	G3q26.1(OTOL1)	0.568086	1.12969	0.000622973	0.191328
Breast Carcinoma, Pancreatic Carcinoma	METAP2	G8q24.21(MYC)	0.398922	1.05261	0.000625173	0.191328
Colorectal Carcinoma, Pancreatic Carcinoma	CCDC174	L3p26.3(SRGAP3)	-0.50101	1.61151	0.000626764	0.191328
Lung Adenocarcinoma, Neuroblastoma	UBE2C	L6q25.2(ARID1B,MAP3K4,MLLT4)	0.641517	1.10767	0.000636536	0.192287
Colorectal Carcinoma, Ovarian Carcinoma	SLC33A1	KRAS_mut	0.283636	0.792967	0.000651513	0.194782
Lung Adenocarcinoma, Ovarian Carcinoma	ASNA1	LXq13.3(ATRX)	0.453847	0.784662	0.000691435	0.200289
Lung Adenocarcinoma, Ovarian Carcinoma	CDIPT	L3p26.3(SRGAP3)	0.605523	0.823096	0.000696936	0.200289
Breast Carcinoma, Colorectal Carcinoma	UBE2S	G3q26.1(OTOL1)	0.397648	0.809855	0.000697846	0.200289
Lung Adenocarcinoma, Ovarian Carcinoma	PPIL1	L9p24.3(BNC2,CDKN2A,JAK2,PSIP1)	-0.642511	0.865785	0.000699279	0.200289
Breast Carcinoma, Ovarian Carcinoma	RANBP2	G20q13.2(ARFGAP1,GNAS)	0.375633	0.954276	0.000704464	0.200289
Ovarian Carcinoma, Pancreatic Carcinoma	RHOA	G8q24.21(MYC)	0.490836	0.992097	0.000712125	0.200501
Breast Carcinoma, Colorectal Carcinoma	VRK1	G20q13.2(ARFGAP1,GNAS)	0.438146	0.924591	0.000730571	0.203717
Breast Carcinoma, Pancreatic Carcinoma	NUP153	G3q26.1(OTOL1)	0.467119	1.04744	0.000784592	0.216697
Breast Carcinoma, Lung Adenocarcinoma	EXOC3	G5p13.3(IL7R)	0.299018	0.928946	0.000795247	0.217568
Breast Carcinoma, Ovarian Carcinoma	ZMAT2	G20q13.2(ARFGAP1,GNAS)	0.536578	0.941745	0.000806667	0.218629
Breast Carcinoma, Ovarian Carcinoma	TRA2B	G3q26.1(OTOL1)	0.519962	0.696775	0.000828544	0.222156
Lung Adenocarcinoma, Pancreatic Carcinoma	MYH9	L8p23.3(AGPAT5,ANGPT2,ARHGEF10)	0.644066	1.05655	0.000835001	0.222156
Breast Carcinoma, Lung Adenocarcinoma	PPIL1	L3p14.2(FHIT)	0.649362	0.787943	0.000844952	0.22276
Breast Carcinoma, Colorectal Carcinoma	NELFB	L18q22.1(ATP9B,C18orf63,CBLN2)	0.33872	0.985126	0.000859146	0.224462
Lung Adenocarcinoma, Squamous Cell Lung Carcinoma	TFRC	L6q14.1(SYNCRIP,ZNF292)	0.708002	1.18786	0.00088556	0.229297
Colorectal Carcinoma, Neuroblastoma	OGDH	L4q32.1(FAT1,IRF2)	-0.509741	0.966358	0.000927921	0.238139
Ovarian Carcinoma, Pancreatic Carcinoma	RANBP2	L18q21.2(MRO) L18q21.2(SMAD4)	-0.351036	0.97034	0.000950296	0.241742
Breast Carcinoma, Colorectal Carcinoma, Neuroblastoma	CDCA5	G3q26.1(OTOL1)	0.302335	0.84741	0.000967302	0.243205
Colorectal Carcinoma, Pancreatic Carcinoma	PPIL1	G3q26.1(OTOL1)	0.360133	0.655658	0.000975679	0.243205
Lung Adenocarcinoma, Squamous Cell Lung Carcinoma	HDAC3	L4q32.1(FAT1,IRF2)	0.511999	1.25202	0.000983488	0.243205
Lung Adenocarcinoma, Ovarian Carcinoma	SLC25A3	G12p12.3(KRAS)	0.558425	1.03617	0.000991916	0.243205
Lung Adenocarcinoma, Squamous Cell Lung Carcinoma	CDC42	L6q14.1(SYNCRIP,ZNF292)	-0.698165	1.58074	0.00100417	0.243205
Colorectal Carcinoma, Ovarian Carcinoma	YAP1	MLL2_mut	0.428109	0.651486	0.00100636	0.243205
Breast Carcinoma, Ovarian Carcinoma	UBE2S	G20q13.2(ARFGAP1,GNAS)	0.415823	1.05657	0.00102933	0.245513
Breast Carcinoma, Colorectal Carcinoma	PCF11	G20q13.2(ARFGAP1,GNAS)	0.351617	0.830549	0.00103692	0.245513
Lung Adenocarcinoma, Ovarian Carcinoma	KRAS	L6q25.2(ARID1B,MAP3K4,MLLT4)	0.856773	0.798886	0.00104131	0.245513
Neuroblastoma, Pancreatic Carcinoma	MCM10	LXp21.3(IL1RAPL1)	-0.381402	1.11295	0.00108222	0.253101
Colorectal Carcinoma, Ovarian Carcinoma	LEMD2	PTEN_mut	0.34176	0.722382	0.00111811	0.257107
Lung Adenocarcinoma, Ovarian Carcinoma	PPAT	L6q25.2(ARID1B,MAP3K4,MLLT4)	0.542633	0.803435	0.0011188	0.257107
Breast Carcinoma, Colorectal Carcinoma, Ovarian Carcinoma	GRWD1	TP53_mut	0.709738	1.16768	0.00113353	0.257107
Breast Carcinoma, Colorectal Carcinoma	CEBPZ	L18q22.1(ATP9B,C18orf63,CBLN2)	0.522129	0.92491	0.00115502	0.257107
Breast Carcinoma, Colorectal Carcinoma	RAD51C	G3q26.1(OTOL1)	0.488814	0.924461	0.00115519	0.257107
Breast Carcinoma, Ovarian Carcinoma	ILF3	L9p24.3(BNC2,CDKN2A,JAK2,PSIP1)	-0.498617	0.960382	0.00117045	0.257107
Colorectal Carcinoma, Ovarian Carcinoma	DOHH	G3q26.1(OTOL1)	0.368621	0.904318	0.00117453	0.257107
Breast Carcinoma, Ovarian Carcinoma	FDXR	G8q23.3(RAD21)	0.366506	0.789908	0.00117578	0.257107
Colorectal Carcinoma, Pancreatic Carcinoma	CCDC174	G3q26.1(OTOL1)	0.365346	1.04837	0.00117915	0.257107
Colorectal Carcinoma, Ovarian Carcinoma	DOHH	L4q32.1(FAT1,IRF2)	-0.395183	1.02309	0.00118951	0.257432
Lung Adenocarcinoma, Pancreatic Carcinoma	MCM10	LXp21.2(DMD,FTHL17,TAB3) LXp21.1(DMD)	-0.456835	1.05762	0.00119993	0.257495
Lung Adenocarcinoma, Pancreatic Carcinoma	TAF1C	L4q32.1(FAT1,IRF2)	0.564443	1.15136	0.00121455	0.257495
Lung Adenocarcinoma, Ovarian Carcinoma	ITGB5	G8q24.21(MYC)	0.444713	0.766743	0.00121644	0.257495
Colorectal Carcinoma, Pancreatic Carcinoma	EDF1	L6q25.2(ARID1B,MAP3K4,MLLT4)	0.333992	0.758892	0.00126355	0.265528
Lung Adenocarcinoma, Neuroblastoma	INTS6	L4q32.1(FAT1,IRF2)	0.80514	0.765052	0.00128091	0.26724
Colorectal Carcinoma, Pancreatic Carcinoma	CUL3	L9p24.3(BNC2,CDKN2A,JAK2,PSIP1)	0.511344	0.925239	0.00130458	0.268664
Breast Carcinoma, Neuroblastoma	SYNCRIP	L16q23.1(ACSF3,ADAD2,ADAMTS18)	-0.400321	1.14605	0.00131486	0.268664
Neuroblastoma, Pancreatic Carcinoma	MED21	L18q22.1(ATP9B,C18orf63,CBLN2)	-0.443253	1.10829	0.00131553	0.268664
Ovarian Carcinoma, Squamous Cell Lung Carcinoma	CAD	L18q22.1(ATP9B,C18orf63,CBLN2)	0.420543	1.04198	0.00132481	0.268668
Colorectal Carcinoma, Pancreatic Carcinoma	CTPS1	L6q25.2(ARID1B,MAP3K4,MLLT4)	0.54647	0.856844	0.00136151	0.274193
Colorectal Carcinoma, Ovarian Carcinoma	TRIM37	G3q26.1(OTOL1)	0.486613	0.779336	0.00140151	0.280301
Breast Carcinoma, Colorectal Carcinoma	EIF4G1	L3p14.2(FHIT)	-0.512621	0.933	0.00145283	0.288576
Colorectal Carcinoma, Ovarian Carcinoma	ASCC3	L3p14.2(FHIT)	-0.332518	0.85759	0.00146507	0.289028
Colorectal Carcinoma, Pancreatic Carcinoma	ACO2	L18q22.1(ATP9B,C18orf63,CBLN2)	-1.03889	1.03848	0.00149436	0.292814
Ovarian Carcinoma, Pancreatic Carcinoma	RHOA	L6q14.1(SYNCRIP,ZNF292)	-0.457774	0.936352	0.00151598	0.29423
Lung Adenocarcinoma, Pancreatic Carcinoma	SAMM50	LXp21.2(DMD,FTHL17,TAB3) LXp21.1(DMD)	0.590411	1.03948	0.00152188	0.29423
Lung Adenocarcinoma, Pancreatic Carcinoma	MCM10	LXp22.32(NLGN4X)	-0.464588	1.07459	0.00157224	0.301954
Colorectal Carcinoma, Ovarian Carcinoma	TRIM37	LXp11.3(EFHC2)	0.479187	0.789548	0.00167591	0.316125
Ovarian Carcinoma, Pancreatic Carcinoma	SAE1	L8p21.3(CCAR2)	0.704281	1.0171	0.00167785	0.316125
Lung Adenocarcinoma, Pancreatic Carcinoma	SAMM50	LXp11.3(EFHC2)	0.583878	1.02541	0.00167873	0.316125
Breast Carcinoma, Pancreatic Carcinoma	MCM10	G8q24.21(MYC)	0.389971	0.923552	0.00169908	0.317892
Breast Carcinoma, Ovarian Carcinoma	PSTK	L2q14.2(ERCC3)	0.350491	0.65448	0.00173868	0.322257
Lung Adenocarcinoma, Pancreatic Carcinoma	HSPD1	L4q32.1(FAT1,IRF2)	1.05135	0.788716	0.0017514	0.322257
Neuroblastoma, Ovarian Carcinoma	SLC7A6OS	L18q22.1(ATP9B,C18orf63,CBLN2)	-0.50245	1.07977	0.0017562	0.322257
Lung Adenocarcinoma, Neuroblastoma	RTCB	L4q32.1(FAT1,IRF2)	0.649846	0.944249	0.00177039	0.322257
Breast Carcinoma, Lung Adenocarcinoma	CDCA5	TP53_mut	-0.60197	0.995804	0.00178742	0.322257
Lung Adenocarcinoma, Pancreatic Carcinoma	MCM10	LXp11.3(EFHC2)	-0.442792	1.01677	0.00179657	0.322257
Breast Carcinoma, Pancreatic Carcinoma	ARMC7	G3q26.1(OTOL1)	0.645002	0.971911	0.0018002	0.322257
Lung Adenocarcinoma, Pancreatic Carcinoma	CCDC174	LXq22.3(COL4A5,COL4A6) LXq22.3(GUCY2F)	-0.45284	1.28158	0.00183201	0.324881
Lung Adenocarcinoma, Neuroblastoma	CDIPT	L8p23.3(AGPAT5,ANGPT2,ARHGEF10)	0.551346	0.790811	0.00183726	0.324881
Colorectal Carcinoma, Lung Adenocarcinoma	SMG7	LXp22.32(NLGN4X)	-0.355641	0.938577	0.00185402	0.325859
Colorectal Carcinoma, Squamous Cell Lung Carcinoma	CHD4	LXp21.3(IL1RAPL1) LXp21.2(DMD,FTHL17,TAB3) LXp21.1(DMD)	0.502878	0.961062	0.00186919	0.326057
Breast Carcinoma, Colorectal Carcinoma	PIK3CB	L4q32.1(FAT1,IRF2)	0.495521	0.717727	0.00187764	0.326057
Colorectal Carcinoma, Neuroblastoma	SLC7A6OS	NF1_mut	-0.484769	1.21807	0.00191124	0.329077
Lung Adenocarcinoma, Ovarian Carcinoma	CEP192	LXp11.3(EFHC2)	-0.615401	0.92486	0.00192369	0.329077
Colorectal Carcinoma, Lung Adenocarcinoma	PFAS	L7q31.31(POT1)	0.463883	0.84357	0.00192907	0.329077
Breast Carcinoma, Pancreatic Carcinoma	CDIPT	LXp11.3(EFHC2)	0.537779	0.828344	0.00197318	0.333298
Colorectal Carcinoma, Lung Adenocarcinoma	CCDC174	TP53_mut	-0.278451	0.817382	0.0019768	0.333298
Ovarian Carcinoma, Pancreatic Carcinoma	EGFR	G12p12.3(KRAS)	0.493873	0.688756	0.00199709	0.333459
Breast Carcinoma, Colorectal Carcinoma	MED21	L18q21.2(SMAD4)	-0.561155	1.39086	0.00200076	0.333459
Lung Adenocarcinoma, Squamous Cell Lung Carcinoma	AP2M1	L6q14.1(SYNCRIP,ZNF292)	0.626093	1.1302	0.00206895	0.342855
Breast Carcinoma, Ovarian Carcinoma	CHMP7	L8p21.3(CCAR2)	-0.597748	0.985062	0.00209314	0.344801
Breast Carcinoma, Colorectal Carcinoma	UBE2D3	L8p23.3(AGPAT5,ANGPT2,ARHGEF10)	0.515001	0.740752	0.00210447	0.344801
Colorectal Carcinoma, Neuroblastoma	ATP6V0B	L6q14.1(SYNCRIP,ZNF292)	-0.408808	1.03496	0.00214447	0.34938
Colorectal Carcinoma, Ovarian Carcinoma	CPSF1	L4q32.1(FAT1,IRF2)	-0.368576	0.782889	0.00219111	0.354985
Breast Carcinoma, Ovarian Carcinoma	TARDBP	L8p21.3(CCAR2)	0.697074	0.877394	0.00226582	0.365049
Breast Carcinoma, Lung Adenocarcinoma	TARDBP	L9p24.3(BNC2,CDKN2A,JAK2,PSIP1)	0.757471	1.06711	0.00228461	0.365608
Colorectal Carcinoma, Pancreatic Carcinoma	TBCA	LXp22.32(NLGN4X)	0.4662	0.8174	0.00229451	0.365608
Breast Carcinoma, Lung Adenocarcinoma, Ovarian Carcinoma	RANBP2	TP53_mut	-0.290497	0.73244	0.00230947	0.365981
Colorectal Carcinoma, Squamous Cell Lung Carcinoma	CEP192	L8p23.3(AGPAT5,ANGPT2,ARHGEF10)	0.491189	0.85437	0.00237346	0.374077
Lung Adenocarcinoma, Neuroblastoma	INTS6	L8p23.3(AGPAT5,ANGPT2,ARHGEF10)	0.763669	0.721936	0.00247923	0.388636
Breast Carcinoma, Colorectal Carcinoma	MBTPS1	G20q13.2(ARFGAP1,GNAS)	-0.48648	0.930438	0.00251301	0.391813
Breast Carcinoma, Lung Adenocarcinoma	UBE2S	G11q13.2(CCND1,CTTN)	0.521939	1.10703	0.00262804	0.407557
Breast Carcinoma, Lung Adenocarcinoma	GNB1L	LXp22.32(NLGN4X)	0.428261	0.780019	0.00275578	0.423307
Lung Adenocarcinoma, Neuroblastoma	DDX41	LXp21.3(IL1RAPL1)	-0.403341	0.973965	0.0027588	0.423307
Lung Adenocarcinoma, Pancreatic Carcinoma	EXOSC8	L9p24.3(BNC2,CDKN2A,JAK2,PSIP1)	-0.377934	0.894828	0.00280416	0.425808
Breast Carcinoma, Colorectal Carcinoma	AP2M1	L9p24.3(BNC2,CDKN2A,JAK2,PSIP1)	0.398797	0.755714	0.00280446	0.425808
Breast Carcinoma, Colorectal Carcinoma	RNF4	L18q21.2(SMAD4)	-0.885878	1.34596	0.00287767	0.434647
Lung Adenocarcinoma, Squamous Cell Lung Carcinoma	NUP88	L6q14.1(SYNCRIP,ZNF292)	0.984955	1.20624	0.00290088	0.435884
Ovarian Carcinoma, Pancreatic Carcinoma	PPAT	L18q22.1(ATP9B,C18orf63,CBLN2)	0.498749	0.838686	0.00301423	0.450172
Colorectal Carcinoma, Neuroblastoma	MVK	G3q26.1(OTOL1)	0.369523	0.668408	0.00302702	0.450172
Colorectal Carcinoma, Neuroblastoma	UBE2D3	L18q22.1(ATP9B,C18orf63,CBLN2)	0.705232	0.744383	0.00306179	0.452684
Colorectal Carcinoma, Ovarian Carcinoma	SMG7	LXp11.3(EFHC2)	-0.308656	0.793047	0.00307513	0.452684
Breast Carcinoma, Ovarian Carcinoma	TIMM17A	PIK3CA_mut	0.422888	0.696168	0.00311368	0.456044
Neuroblastoma, Pancreatic Carcinoma	UBR4	L18q22.1(ATP9B,C18orf63,CBLN2)	0.612132	0.944965	0.00316232	0.460841
Colorectal Carcinoma, Lung Adenocarcinoma	DDX6	KRAS_mut	0.458356	0.867623	0.00319733	0.463613
Colorectal Carcinoma, Ovarian Carcinoma	SMG7	LXp21.3(IL1RAPL1) LXp21.2(DMD,FTHL17,TAB3) LXp21.1(DMD)	-0.304204	0.781332	0.00322069	0.464677
Lung Adenocarcinoma, Ovarian Carcinoma	ASNA1	L9p24.3(BNC2,CDKN2A,JAK2,PSIP1)	0.616476	1.15993	0.00325952	0.467951
Colorectal Carcinoma, Ovarian Carcinoma	NXT1	L2q14.2(ERCC3)	0.56217	0.677117	0.00329328	0.468638
Lung Adenocarcinoma, Pancreatic Carcinoma	ALG1	G12p12.3(KRAS)	0.666447	0.933324	0.00329663	0.468638
Breast Carcinoma, Lung Adenocarcinoma	CEP192	LXq13.3(ATRX)	-0.687557	1.23586	0.00335145	0.471838
Colorectal Carcinoma, Pancreatic Carcinoma	SMARCB1	L18q22.1(ATP9B,C18orf63,CBLN2)	-0.426588	0.869047	0.00335414	0.471838
Colorectal Carcinoma, Pancreatic Carcinoma	NUBP2	L16q23.1(ACSF3,ADAD2,ADAMTS18)	-0.387832	0.770149	0.00336794	0.471838
Breast Carcinoma, Squamous Cell Lung Carcinoma	FKBP1A	L6q14.1(SYNCRIP,ZNF292)	-0.413956	1.13496	0.0034792	0.482949
Breast Carcinoma, Colorectal Carcinoma	METAP2	L4q32.1(FAT1,IRF2)	-0.345764	0.891079	0.00348056	0.482949
Lung Adenocarcinoma, Neuroblastoma	TBP	L3p26.3(SRGAP3)	-0.922537	1.38526	0.0036214	0.500098
Lung Adenocarcinoma, Ovarian Carcinoma	PITRM1	L8p23.3(AGPAT5,ANGPT2,ARHGEF10)	-0.33843	0.97946	0.00363951	0.500217
Breast Carcinoma, Ovarian Carcinoma	ERBB3	PTEN_mut	0.436136	0.527902	0.00374207	0.511887
Lung Adenocarcinoma, Ovarian Carcinoma	ACTB	G12p12.3(KRAS)	0.434379	0.774458	0.00395908	0.539029
Lung Adenocarcinoma, Pancreatic Carcinoma	EIF4G2	L8p23.3(AGPAT5,ANGPT2,ARHGEF10)	0.470463	0.944952	0.00409646	0.555128
Breast Carcinoma, Lung Adenocarcinoma	SRSF6	G8q24.21(MYC)	-0.272161	0.908726	0.00417196	0.56273
Breast Carcinoma, Ovarian Carcinoma	UBE2C	G20q13.2(ARFGAP1,GNAS)	0.624263	0.856749	0.00423867	0.569081
Colorectal Carcinoma, Ovarian Carcinoma	HSPD1	SMAD4_mut	0.831258	0.685823	0.00431735	0.575048
Breast Carcinoma, Pancreatic Carcinoma	CDIPT	L3p14.2(FHIT)	0.489588	0.742252	0.00432278	0.575048
Pancreatic Carcinoma, Squamous Cell Lung Carcinoma	HSPD1	L6q14.1(SYNCRIP,ZNF292)	1.20563	1.09353	0.0045557	0.600781
Ovarian Carcinoma, Squamous Cell Lung Carcinoma	TBCA	LXp22.32(NLGN4X)	-0.503853	1.03585	0.00455765	0.600781
Neuroblastoma, Ovarian Carcinoma	SUPT4H1	L18q22.1(ATP9B,C18orf63,CBLN2)	-0.381488	0.932355	0.00471017	0.618077
Breast Carcinoma, Lung Adenocarcinoma	PPAT	G5p13.3(IL7R)	-0.826613	1.47164	0.00480653	0.62788
Breast Carcinoma, Pancreatic Carcinoma	GTF3C5	L3p14.2(FHIT)	0.405449	0.743541	0.00490172	0.637443
Colorectal Carcinoma, Pancreatic Carcinoma	CCDC174	L4q22.1(CCSER1,RP11-763F8.1)	-0.317051	0.931936	0.00506428	0.655643
Lung Adenocarcinoma, Squamous Cell Lung Carcinoma	RAD51C	L4q32.1(FAT1,IRF2)	-0.764974	1.22423	0.00524773	0.676374
Colorectal Carcinoma, Neuroblastoma	GTF2F1	L3p26.3(SRGAP3)	-0.348265	1.05154	0.0055538	0.712656
Ovarian Carcinoma, Squamous Cell Lung Carcinoma	EDC4	LXp11.3(EFHC2)	-0.391031	1.04159	0.00560339	0.714189
Breast Carcinoma, Colorectal Carcinoma	FNTB	TP53_mut	0.746456	1.13417	0.005615	0.714189
Breast Carcinoma, Ovarian Carcinoma	VRK1	L18q22.1(ATP9B,C18orf63,CBLN2)	-0.458063	0.92219	0.0056675	0.717718
Breast Carcinoma, Colorectal Carcinoma	POP1	L4q32.1(FAT1,IRF2)	-0.421987	0.852141	0.00569363	0.717893
Colorectal Carcinoma, Pancreatic Carcinoma	MCM10	L6q14.1(SYNCRIP,ZNF292)	-0.334846	0.784484	0.00583452	0.732473
Neuroblastoma, Pancreatic Carcinoma	CPSF1	L9p24.3(BNC2,CDKN2A,JAK2,PSIP1)	-0.487232	0.997969	0.00671645	0.835126
Pancreatic Carcinoma, Squamous Cell Lung Carcinoma	SPATA5L1	LXp22.32(NLGN4X)	0.322074	0.984977	0.0067384	0.835126
Neuroblastoma, Ovarian Carcinoma	PPM1D	L3p26.3(SRGAP3)	0.572907	0.598715	0.0067386	0.835126
Breast Carcinoma, Colorectal Carcinoma	UBE2C	PTEN_mut	0.555192	0.73328	0.00681072	0.840472
Ovarian Carcinoma, Pancreatic Carcinoma	TTI1	L20p12.1(MACROD2)	0.374897	0.958004	0.00701751	0.862321
Colorectal Carcinoma, Neuroblastoma	MED26	NF1_mut	-0.457899	1.16803	0.00742028	0.907967
Colorectal Carcinoma, Neuroblastoma	HGS	TP53_mut	-0.351889	0.768106	0.00812344	0.989831
Ovarian Carcinoma, Squamous Cell Lung Carcinoma	ITGAV	L6q14.1(SYNCRIP,ZNF292)	-0.873643	1.02459	0.00825801	1.00202
Lung Adenocarcinoma, Ovarian Carcinoma	SPAG5	LXq13.3(ATRX)	-0.482904	1.41489	0.00830374	1.00337
Breast Carcinoma, Colorectal Carcinoma	SMARCB1	L7q31.31(POT1)	-0.532558	1.04529	0.00844843	1.01662
Ovarian Carcinoma, Squamous Cell Lung Carcinoma	TIMM23	L2q14.2(ERCC3)	-0.920122	0.961	0.00928843	1.11308
Breast Carcinoma, Lung Adenocarcinoma	TTF1	G1q42.13(ARID4B,FH)	0.217239	0.73431	0.0103804	1.23882
Colorectal Carcinoma, Neuroblastoma	ACTR1A	L18q22.1(ATP9B,C18orf63,CBLN2)	0.614204	0.674931	0.0105436	1.2491
Lung Adenocarcinoma, Ovarian Carcinoma	RRP12	L6q25.2(ARID1B,MAP3K4,MLLT4)	-0.445811	0.876315	0.0105528	1.2491
Breast Carcinoma, Ovarian Carcinoma	SPAG5	G20q13.2(ARFGAP1,GNAS)	0.279995	0.586853	0.0109851	1.29499
Colorectal Carcinoma, Lung Adenocarcinoma	CDCA5	L16q12.1(CHD9,CNOT1,CYLD,MMP2,NUP93)	0.382701	0.65271	0.0110702	1.29974
Colorectal Carcinoma, Ovarian Carcinoma	PGGT1B	L9p24.3(BNC2,CDKN2A,JAK2,PSIP1)	-0.444627	0.741021	0.0111867	1.30812
Breast Carcinoma, Colorectal Carcinoma	PELO	L18q21.2(SMAD4)	0.619068	0.691225	0.0122199	1.4232
Lung Adenocarcinoma, Ovarian Carcinoma	EDC4	TP53_mut	-0.283538	0.732743	0.0128612	1.4919
Colorectal Carcinoma, Lung Adenocarcinoma	TFDP1	TP53_mut	0.359973	1.0267	0.0132058	1.52577
Breast Carcinoma, Ovarian Carcinoma	RANBP2	G8q23.3(RAD21)	0.289478	0.726915	0.0134991	1.55347
Breast Carcinoma, Pancreatic Carcinoma	IDH3A	LXp22.32(NLGN4X)	0.440574	0.62417	0.0140771	1.61358
Colorectal Carcinoma, Lung Adenocarcinoma	NELFB	L3p14.2(FHIT)	-0.267045	0.69399	0.0143756	1.64131
Neuroblastoma, Ovarian Carcinoma	TAF1A	L6q25.2(ARID1B,MAP3K4,MLLT4)	-0.389339	0.993261	0.0144402	1.64222
Breast Carcinoma, Colorectal Carcinoma	ADAR	L18q21.2(SMAD4)	-0.501934	0.805937	0.0162985	1.84632
Colorectal Carcinoma, Lung Adenocarcinoma	EXOSC8	G8q24.21(MYC)	-0.531732	1.212	0.0174332	1.96717
Colorectal Carcinoma, Ovarian Carcinoma	CCDC115	ARID1A_mut	-0.426661	0.863203	0.0176879	1.98817
Colorectal Carcinoma, Ovarian Carcinoma	CHMP7	L8p23.1(MTMR9) L8p23.1(C8orf49,GATA4)	-0.606241	1.01921	0.0181	2.02664
Colorectal Carcinoma, Ovarian Carcinoma	UBE2S	L6q25.2(ARID1B,MAP3K4,MLLT4)	-0.287544	0.720109	0.0197415	2.20193
Breast Carcinoma, Colorectal Carcinoma	GRWD1	L18q21.2(SMAD4)	0.355758	0.557419	0.0203139	2.25709
Breast Carcinoma, Ovarian Carcinoma	VPS4B	G3q26.1(OTOL1)	-0.932701	1.56047	0.0205001	2.2691
Colorectal Carcinoma, Lung Adenocarcinoma	ITGB5	TP53_mut	0.627951	1.1285	0.0215481	2.37603
Breast Carcinoma, Lung Adenocarcinoma	DNAJC11	TP53_mut	0.756228	1.37538	0.0220877	2.4263
Ovarian Carcinoma, Pancreatic Carcinoma	SKP2	L3p26.3(SRGAP3)	-0.573244	1.12838	0.0231222	2.53036
Breast Carcinoma, Ovarian Carcinoma	SPAG5	LXp21.3(IL1RAPL1) LXp21.2(DMD,FTHL17,TAB3) LXp21.1(DMD)	-0.443933	0.997956	0.0236311	2.57632
Colorectal Carcinoma, Squamous Cell Lung Carcinoma	RPTOR	L18q22.1(ATP9B,C18orf63,CBLN2)	0.320084	0.688561	0.0257191	2.79346
Breast Carcinoma, Ovarian Carcinoma	SPAG5	LXp11.3(EFHC2)	-0.463544	1.0468	0.0276176	2.98847
Colorectal Carcinoma, Ovarian Carcinoma	EFR3A	L18q22.1(ATP9B,C18orf63,CBLN2)	0.36684	0.525669	0.0281667	3.03656
Ovarian Carcinoma, Pancreatic Carcinoma	FKBP1A	G12p12.3(KRAS)	-0.221177	0.80747	0.028375	3.04769
Neuroblastoma, Ovarian Carcinoma	ASCC3	L6q25.2(ARID1B,MAP3K4,MLLT4)	-0.386021	0.890309	0.029139	3.11819
Breast Carcinoma, Pancreatic Carcinoma	NHP2	LXp22.32(NLGN4X)	0.245491	0.562995	0.0353444	3.76833
Colorectal Carcinoma, Ovarian Carcinoma	ITGAV	TP53_mut	0.582876	0.705642	0.0368679	3.90886
Breast Carcinoma, Pancreatic Carcinoma	USP18	G3q26.1(OTOL1)	-0.519563	1.07694	0.036932	3.90886
Breast Carcinoma, Ovarian Carcinoma	MTHFD1	G20q13.2(ARFGAP1,GNAS)	-0.411602	1.16755	0.0372503	3.92822
Breast Carcinoma, Ovarian Carcinoma	SPAG5	LXp22.32(NLGN4X)	-0.438936	0.975722	0.040489	4.25428
Breast Carcinoma, Neuroblastoma	PSTK	L18q22.1(ATP9B,C18orf63,CBLN2)	0.41511	0.588444	0.0504761	5.2845
Lung Adenocarcinoma, Ovarian Carcinoma	RTCB	L8p23.3(AGPAT5,ANGPT2,ARHGEF10)	0.359389	0.551239	0.0520065	5.42514
Breast Carcinoma, Ovarian Carcinoma	CDIPT	PTEN_mut	-0.75738	1.00534	0.0534664	5.55744
Neuroblastoma, Pancreatic Carcinoma	ARFRP1	L3p26.3(SRGAP3)	0.487646	0.552762	0.0547864	5.6743
Colorectal Carcinoma, Pancreatic Carcinoma	ARPC4	G3q26.1(OTOL1)	-0.929067	1.50036	0.0552089	5.69772
Ovarian Carcinoma, Squamous Cell Lung Carcinoma	ACTR1A	L6q14.1(SYNCRIP,ZNF292)	-0.49637	0.710442	0.0582983	5.99522
Breast Carcinoma, Colorectal Carcinoma	CDK4	G20q13.2(ARFGAP1,GNAS)	-0.721534	0.86055	0.065224	6.68373
Neuroblastoma, Ovarian Carcinoma	SOD2	L8p23.3(AGPAT5,ANGPT2,ARHGEF10)	-0.541327	0.542864	0.0671459	6.85644
Colorectal Carcinoma, Ovarian Carcinoma	GNB1L	L8p23.1(MTMR9) L8p23.1(C8orf49,GATA4)	0.291616	0.488453	0.0705254	7.17627
Neuroblastoma, Pancreatic Carcinoma	HSPA8	L4q32.1(FAT1,IRF2)	-0.807112	0.7282	0.0729488	7.3969
Colorectal Carcinoma, Ovarian Carcinoma	ATP5D	PIK3CA_mut	-0.402221	0.684141	0.099264	10.0302
Colorectal Carcinoma, Squamous Cell Lung Carcinoma	NUMA1	L2q14.2(ERCC3)	0.160808	0.514369	0.101633	10.2338
Lung Adenocarcinoma, Squamous Cell Lung Carcinoma	TAF7	L4q32.1(FAT1,IRF2)	0.22844	0.581821	0.126793	12.7232
Colorectal Carcinoma, Ovarian Carcinoma	ACLY	MLL2_mut	0.123353	0.351636	0.174131	17.4131
