## Supplementary Tables for "Prioritisation of oncology therapeutic targets using CRISPR-Cas9 screening": Table S12 - WRN Validation sgRNA sequences.xlsx

### Sheet: Sheet1
sgRNA Name	sgRNA Sequence
sgWRN1	GAGCATGAGTCTATCAGAT
sgWRN2	GAGCAGTAAGTGCAACGAT
sgWRN3	GTAAATTGGAAAACCCACGG
sgWRN4	GTCCTGTGGAACATACCATG
sgESS (Essential control - RPL13)	GCGTGTGGTACCGAACCGT
sgNon (Non-essential control - CYP2A13)	GTCACCGTGCGTGCCCCGG
