## Supplementary Tables for "Prioritisation of oncology therapeutic targets using CRISPR-Cas9 screening": Table S13 - WRN Validation Cell Lines.xlsx

### Sheet: Sheet1
Name	Cosmic Identifier	Tissue	Cancer Type	Microsatellite Instability Status (High = MSI-H; Stable = MSI-S)	In Original Screen
HCT-116	905936	Large Intestine	Colorectal Carcinoma	MSI-H	Yes
SW620	905962	Large Intestine	Colorectal Carcinoma	MSI-S	Yes
SW48	909751	Large Intestine	Colorectal Carcinoma	MSI-H	Yes
SW837	909755	Large Intestine	Colorectal Carcinoma	MSI-S	Yes
OVK-18	1480371	Ovary	Ovarian Carcinoma	MSI-H	Yes
OVCAR-4	905990	Ovary	Ovarian Carcinoma	MSI-S	Yes
AN3-CA	910781	Endometrium	Endometrial Cancinoma	MSI-H	No
23132-87	910924	Stomach	Gastric Carcinoma	MSI-H	No
IM-95	1240155	Stomach	Gastric Carcinoma	MSI-H	No
MFE-296	908130	Endometrium	Endometrial Cancinoma	MSI-H	No
AGS	906790	Stomach	Gastric Carcinoma	MSI-S	No
ESS-1	907000	Endometrium	Endometrial Cancinoma	MSI-S	No
HGC-27	907055	Stomach	Gastric Carcinoma	MSI-S	No
MFE-280	908129	Endometrium	Endometrial Cancinoma	MSI-S	No
